# Systematic prediction and functional analysis of amino acid residues determining product specificity in the plant oxidosqualene cyclase superfamily

**DOI:** 10.64898/2026.05.26.727834

**Authors:** Rashmi Kumari, Neeladri Sen, Rebecca Casson, Charlotte Owen, Michael J Stephenson, Neera Borkakoti, Christine Orengo, Janet M. Thornton, Anne Osbourn

**Affiliations:** European Bioinformatics Institute (EMBL-EBI), Wellcome Genome Campus, Hinxton, CB10 1SD, Cambridgeshire, UK; Institute of Structural and Molecular Biology, University College London, London WC1E 6BT, UK; Department of Biochemistry and Metabolism, John Innes Centre, Norwich Research Park, Norwich NR4 7UH, UK; School of Chemistry, Pharmacy and Pharmacology, University of East Anglia, Norwich Research Park, Norwich NR4 7TJ, UK

**Author notes:** Correspondence to: Christine Orengo,; Janet Thornton,; Anne Osbourn. DIOSynVax Ltd, Department of Veterinary Medicine, University of Cambridge, Madingley Road, Cambridge, CB3 0ES, UK. These authors contributed equally to this work (Rashmi Kumari, Neeladri Sen).

## Abstract

Oxidosqualene cyclases (OSCs) catalyse one of nature’s most intricate enzyme reactions, converting the linear precursor 2,3-oxidosqualene into an array of cyclic triterpene scaffolds through sequential carbocation cascades. Predicting OSC function based on sequence is challenging beyond broad family-level classification. Here, we develop a structure-based computational framework to identify amino acid determinants of OSC product specificity. Using 169 functionally characterised OSCs, we deploy a multifaceted approach combining differential conservation along with structural information, physico-chemical properties of amino acids and binding pocket electrostatics in order to understand the determinants of product specificity. Using *Arabidopsis thaliana* cycloartenol synthase AtCAS as a model, we then validate our predictions through targeted mutagenesis, achieving stepwise reprogramming towards the protosteryl-type products cucurbitadienol and lanosterol, including complete product switches. Molecular dynamics simulations support a mechanism in which subtle pocket remodelling alters active-site volume, water access and proton-elimination chemistry. These findings provide a blueprint for OSC engineering.
