## Supplementary Data 1 for "Systematic prediction and functional analysis of amino acid residues determining product specificity in the plant oxidosqualene cyclase superfamily"

### Sheet: DataS1
Data S1: 169 reference OSCs used. UniProt and GenBank IDs are provided for reference. If number of products >1, then it was treated as 'multifunctional'. Highlighted structures were used for calculations as described in main text
OSC Name	UniProt	Genbank	Species	Number of products	Products	Overall product type for Figure 2 purity scorre
OsOSC8	Q2R712	BAG92014.1	Oryza sativa	7	achilleol B; 6 minors	other
AtPEN1	Q9FR95	NP_567462.1	Arabidopsis thaliana	3	arabidiol; 14-epithalianol; minor	other
Bra032185	A0A397ZMH1	XP_009140447.1	Brassica rapa	21	astertarone A; butyrospermol; euphol; dammarenediol-II; boeticol; dammarenediol-I; isoeuphol; dammara-20(21),24-dien-3β-ol; camelliol C; isohelianol; 9αH-polypoda-7,13E,17E,21-tetraenol; isotirucallol; 20R-dammara-12,24-dien-3β-ol#; 9αHpolypoda-8(26),13E,17E,21-tetraenol; 14-epiarabidiol; 20S-dammara-12,24-dien-3β-ol; dammara-20(22)Z,24-dien-3β-ol; dammara-20(22)E,24-dien-3β-ol; tirucalla- 7,24-d…	other
SrBOS	B9X0J1	BAH23676.1	Stevia rebaudiana	8	baccharis oxide; 6 minors	other
AtBARS1(PEN2)	O23390	NP_193272.1	Arabidopsis thaliana	22	baruol; columbiol; sasanqual; dammara-20,24-dien-3β-ol; podioda-7,17,21-trienol; δ- amyrin; 13βH-malabarica-14(27),17,21-trien-3β-ol; malabarica-14,17,21-trienol; isomultiflorenol; achilleol A; lemmaphylladienol; unknown; taraxerol; isotirucallol; camelliol C; taraxasterol; φ-taraxasterol; lupeol; β- amyrin; multiflorenol; α-amyrin; butyrospermol; tirucalla-7,24-dien-3β-ol	other
TcOSC2	A0A482F7E4	QBO24612.1	Taraxacum coreanum	1	bauerenol	bauerenol
AtPEN6	Q9SYN1	NP_001322480.1	Arabidopsis thaliana	8	bauerenol; lupeol; α-amyrin; taraxasterol; φ-taraxasterol; multiflorenol; isoursenol; seco-α-amyrin;seco-β-amyrin	bauerenol
ElBUT1	A0A482KG33	QBQ04197.1	Euphorbia lathyris	1	butyrospermol	other
AtCAMS1	P0C8Y0	NP_683508.1	Arabidopsis thaliana	3	camelliol C; achilleol A; β-amyrin	other
ClBi	A0A0D3QXY3	AJR21208.1	Citrullus lanatus	1	cucurbitadienol	cucurbitadienol
CmBi/CmCPQ	A0A1S3CBF6	XP_008459938.1	Cucumis melo	1	cucurbitadienol	cucurbitadienol
CpCPQ	Q6BE24	BAD34645.1	Cucurbita pepo	1	cucurbitadienol	cucurbitadienol
CsBi	A0A097IYL3	AIT72030.1	Cucumis sativus	1	cucurbitadienol	cucurbitadienol
McCBS	A0A5A4WLU4	BBN67121.1	Momordica charantia	1	cucurbitadienol	cucurbitadienol
SgCbQ	K7NBZ9	AEM42982.1	Siraitia grosvenorii	2	cucurbitadienol; minor	cucurbitadienol
CcCDS2	A0A0D3QXV2	AJR21210.1	Citrullus colocynthis	2	cucurbitadienol; minor	cucurbitadienol
AaCAS	A0A0B5CXC8	AJE29378.1	Artemisia annua	1	cycloartenol	cycloartenol
AcACX	A8R7G3	BAF93208.1	Adiantum capillus-veneris	1	cycloartenol	cycloartenol
AmCAS1	Q9FQM1	AAG44096.1	Abies magnifica	1	cycloartenol	cycloartenol
AsCS1	Q941S0	CAC84559.1	Avena strigosa	1	cycloartenol	cycloartenol
BpBPX1	Q8W3Z4	BAB83085.1	Betula platyphylla	1	cycloartenol	cycloartenol
CaCAS	Q6QZW7	AAS01524.1	Centella asiatica	1	cycloartenol	cycloartenol
CpCPX	Q6BE25	BAD34644.1	Cucurbita pepo	1	cycloartenol	cycloartenol
CrCAS1	A0A2K3E5E9	XP_042928216.1	Chlamydomonas reinhardtii	1	cycloartenol	cycloartenol
CsOSC1	Q8VWY4	BAB83253.1	Costus speciosus	1	cycloartenol	cycloartenol
DzCAS1	A4VB63	CAM91422.1	Dioscorea zingiberensis	1	cycloartenol	cycloartenol
ElCAS1	A0A482KHM6	QBQ04199.1	Euphorbia lathyris	1	cycloartenol	cycloartenol
GgCAS1	Q9SXV6	BAA76902.1	Glycyrrhiza glabra	1	cycloartenol	cycloartenol
KcCAS	A7BJ36	BAF73930.1	Kandelia candel	1	cycloartenol	cycloartenol
KdCAS	E2IUB0	ADK35127.1	Kalanchoe daigremontiana	1	cycloartenol	cycloartenol
LcCAS1	Q9SLP9	BAA85266.1	Luffa cylindrica	1	cycloartenol	cycloartenol
LdCAS	A0A1I9Q605	AOG74853.1	Laurencia dendroidea	1	cycloartenol	cycloartenol
LjOSC5	Q2WGL6	BAE53431.1	Lotus japonicus	1	cycloartenol	cycloartenol
LsOSC5	A0A3S9W0N1	AZS32331.1	Lagerstroemia speciosa	1	cycloartenol	cycloartenol
McCAS	A0A5A4WLY7	BBN67123.1	Momordica charantia	1	cycloartenol	cycloartenol
MiCAS	A0A1L3HE28	APG38074.1	Maytenus ilicifolia	1	cycloartenol	cycloartenol
NtCAS1	A0A0A1ENJ0	AIY33888.1	Nicotiana tabacum	1	cycloartenol	cycloartenol
OsOSC2	Q6Z2X6	BAH00370.1	Oryza sativa	1	cycloartenol	cycloartenol
PgPNX	O82139	BAA33460.1	Panax ginseng	1	cycloartenol	cycloartenol
PnCAS	D0G7G5	BAI48072.1	Polypodiodes niponica	1	cycloartenol	cycloartenol
PpCAS	A0A6G8MZ72	QIN54760.1	Paris polyphylla	1	cycloartenol	cycloartenol
PPX	A0A3G9EEY2	BBE49388.1	Polystichum polyblepharum	1	cycloartenol	cycloartenol
PsPSX	O23909	BAA23533.1	Pisum sativum	1	cycloartenol	cycloartenol
PtCAS1	A9QW75	ABX75046.1	Polygala tenuifolia	1	cycloartenol	cycloartenol
PtCAS2	A9QW77	ABX75048.2	Polygala tenuifolia	1	cycloartenol	cycloartenol
RcCAS	Q2XPU6	ABB76767.1	Ricinus communis	1	cycloartenol	cycloartenol
RsCAS	A7BJ35	BAF73929.1	Rhizophora stylosa	1	cycloartenol	cycloartenol
SlCAS	B1PLH3	NP_001233784.1	Solanum lycopersicum	1	cycloartenol	cycloartenol
TaOSC3	A0A6G9RUW7	QIR30797.1	Terminalia arjuna	1	cycloartenol	cycloartenol
TwOSC6	A0A7G1AJD4	AWK97868.1	Tripterygium wilfordii	1	cycloartenol	cycloartenol
WsCAS	A0A2Z2CHQ8	AOX15290.1	Withania somnifera	1	cycloartenol	cycloartenol
WsOSC/CS	D6R1X1	ADG60271.1	Withania somnifera	1	cycloartenol	cycloartenol
AtCAS1	P38605	NP_178722.1	Arabidopsis thaliana	2	cycloartenol; parkeol	cycloartenol
PgPNA	Q08IT1	BAF33291.1	Panax ginseng	1	dammarenediol-II	other
MiFRS	A0A1L3HE30	APG38073.1	Maytenus ilicifolia	1	friedelin	friedelin
MiFRS2	A0A2R3ZF24	AVR49026.1	Maytenus ilicifolia	1	friedelin	friedelin
MiFRS4	A0A2R3ZF26	AVR49028.1	Maytenus ilicifolia	1	friedelin	friedelin
PdFRS	A0A1Y0BU77	ART66198.1	Populus davidiana	1	friedelin	friedelin
TwOSC4(2)	A0A6C0G9M4	QHT64457.1	Tripterygium wilfordii	1	friedelin	friedelin
KdFRS	E2IUA8	ADK35125.1	Kalanchoe daigremontiana	3	friedelin; 2 minors	friedelin
QsOSC3	A0A6M6AMI7	QJX36712.1	Quercus suber	2	friedelin; β-amyrin	friedelin
TwOSC1	A0A499QXI7	AWK97810.1	Tripterygium wilfordii	3	friedelin; β-amyrin; α-amyrin	friedelin
TwOSC3	A0A499QSC3	AWK97812.1	Tripterygium wilfordii	3	friedelin; β-amyrin; α-amyrin	friedelin
MdOSC4	A0A142LT03	AMS36882.1	Malus domestica	3	germanicol; β-amyrin; lupeol	germanicol
RsM1	A8C980	BAF80441.1	Rhizophora stylosa	3	germanicol; β-amyrin; lupeol	germanicol
KdGLS	E2IUA7	ADK35124.1	Kalanchoe daigremontiana	4	glutinol; 3 minors	other
OsIAS	Q0IS49	XP_015617607.1	Oryza sativa	1	isoarborinol	other
LcIMS1	Q948R6	BAB68529.1	Luffa cylindrica	1	isomultiflorenol	isomultiflorenol
McIMS	A0A5A4WQI6	BBN67124.1	Momordica charantia	1	isomultiflorenol	isomultiflorenol
AtLSS1	Q1G1A4	NP_001327787.1	Arabidopsis thaliana	1	lanosterol	lanosterol
ElLAS1	A0A482KIA0	QBQ04198.1	Euphorbia lathyris	1	lanosterol	lanosterol
LjLAS	Q1ERD3	BAE95410.1	Lotus japonicus	2	lanosterol; minor	lanosterol
AtLUP1	Q9C5M3	NP_001321029.1	Arabidopsis thaliana	6	lupane-3β,20-diol; β-amyrin; germanicol; taraxasterol; φ-taraxasterol; lupeol	β-amyrin + lupeol and/or α-amyrin
AaLUS	A0A0B5CXW5	AJE29379.1	Artemisia annua	1	lupeol	lupeol
BgLUS	A8CDT3	BAF80444.1	Bruguiera gymnorrhiza	1	lupeol	lupeol
BpBPW	Q8W3Z2	BAB83087.1	Betula platyphylla	1	lupeol	lupeol
CaLUP	A0A1S6GP22	AQS23741.1	Cleome arabica	1	lupeol	lupeol
GgLUS1	Q764T8	BAD08587.1	Glycyrrhiza glabra	1	lupeol	lupeol
LjOSC3	Q2WGL7	BAE53430.1	Lotus japonicus	1	lupeol	lupeol
LsOSC1	A0A3S9W0K7	AZS32327.1	Lagerstroemia speciosa	1	lupeol	lupeol
Lup2-P	A0A0U2SMN5	ALR73777.1	Barbarea vulgaris	1	lupeol	lupeol
OeOEW	Q9SLW3	BAA86930.1	Olea europaea	1	lupeol	lupeol
QsOSC1	A0A6M6AMF3	QJX36710.1	Quercus suber	1	lupeol	lupeol
TaOSC4	A0A6G9RWP2	QIR30798.1	Terminalia arjuna	1	lupeol	lupeol
TkLUP	A0A3B1EU92	AXU93517.1	Taraxacum kok-saghyz	1	lupeol	lupeol
ToTRW	Q9SLW1	BAA86932.1	Taraxacum officinale	1	lupeol	lupeol
WsOSC/LS	V9LYF2	AGA17939.1	Withania somnifera	1	lupeol	lupeol
Lup2-G	A0A0U2JZA6	ALR73778.1	Barbarea vulgaris	1	lupeol	lupeol
RcLUS	Q2XPU7	ABB76766.1	Ricinus communis	3	lupeol; α-amyrin; β-amyrin	β-amyrin + lupeol and/or α-amyrin
CsOSC2	Q8VWY3	BAB83254.1	Costus speciosus	3	lupeol; germanicol; β-amyrin	β-amyrin + lupeol and/or α-amyrin
KcMS	Q05K37	BAF35580.1	Kandelia candel	3	lupeol; α-amyrin; β-amyrin	β-amyrin + lupeol and/or α-amyrin
KdLUS	E2IUA9	ADK35126.1	Kalanchoe daigremontiana	2	lupeol; β-amyrin	β-amyrin + lupeol and/or α-amyrin
LjAMY2	Q84PE1	AAO33580.1	Lotus japonicus	2	lupeol; β-amyrin	β-amyrin + lupeol and/or α-amyrin
MdOSC5	A0A142LT04	AMS36883.1	Malus domestica	2	lupeol; β-amyrin	β-amyrin + lupeol and/or α-amyrin
AtMRN1	Q9FJV8	NP_199074.1	Arabidopsis thaliana	5	marneral; achilleol A; camelliol C; △8-polypodatetraenol; minor	other
OsOS	A0A3G4YSQ4	AYV65353.1	Oryza sativa	1	orysatinol	other
OsPS	H2KWF1	AYV65381.1	Oryza sativa	3	parkeol; 2 minor	other
OSPPS	Q0J778	BAT04379.1	Oryza sativa	1	poaceatapetol	other
AtSHS1	F8WQD0	BAK52535.1	Aster tataricus	5	shionone; 4 minor	other
TkOSC1	A0A3G1SVN5	AXU93516.1	Taraxacum kok-saghyz	4	taraxasterol; α-amyrin; β-amyrin; lup-19(21)-en-3β-ol	other
TcOSC4	A0A482F830	QBO24614.1	Taraxacum coreanum	1	taraxerol	taraxerol
KdTAS	E2IUA6	ADK35123.1	Kalanchoe daigremontiana	2	taraxerol; minor	taraxerol
RsM2	A8C981	BAF80442.1	Rhizophora stylosa	3	taraxerol; β-amyrin; lupeol	taraxerol
AtTHAS1	Q9FI37	NP_001078733.1	Arabidopsis thaliana	1	thalianol	other
AiOSC1	A0A5B8NBN0	QDZ36305.1	Azadirachta indica	1	tirucalla-7,24-dien-3β-ol	tirucalla-7,24-dien-3β-ol
MaOSC1	A0A5B8NBE6	QDZ36304.1	Melia azedarach	1	tirucalla-7,24-dien-3β-ol	tirucalla-7,24-dien-3β-ol
AtPEN3	Q9LVY2	NP_001318680.1	Arabidopsis thaliana	6	tirucalla-7,24-dien-3β-ol; butyrospermol; tirucallol; isotirucallol; 13βH-malabarica-14(27),17,21-trien-3β-ol; dammara-20,24-dien-3β-ol	tirucalla-7,24-dien-3β-ol
AtLUP5	Q9FZI2	NP_001323105.1	Arabidopsis thaliana	6	tirucalla-7,24-dien-3β-ol; isotirucallol; euferol; butyrospermol; tirucallol; 13βH-malabarica-14(27),17,21-trien-3β-ol	tirucalla-7,24-dien-3β-ol
OeOEA	A5LHW8	BAF63702.1	Olea europaea	4	α-amyrin; 3 minor products	other
CrAS	I1Z9G0	AFJ19235.1	Catharanthus roseus	2	α-amyrin; β-amyrin	β-amyrin + lupeol and/or α-amyrin
IaAS1	A0A097A293	AIS39793.1	Ilex Asprella	2	α-amyrin; β-amyrin	β-amyrin + lupeol and/or α-amyrin
IpAS1	A0A1X9Y8B2	ARS25031.1	Ilex pubescens	2	α-amyrin; β-amyrin	β-amyrin + lupeol and/or α-amyrin
LsOSC2	A0A3S9W0L0	AZS32328.1	Lagerstroemia speciosa	2	α-amyrin; β-amyrin	β-amyrin + lupeol and/or α-amyrin
ObAS2	A0A0D3L308	AFH53506.1	Ocimum basilicum	2	α-amyrin; β-amyrin	β-amyrin + lupeol and/or α-amyrin
TaOSC2	A0A6G9RWV4	QIR30796.1	Terminalia arjuna	2	α-amyrin; β-amyrin	β-amyrin + lupeol and/or α-amyrin
TrOSC	A0A678TRA8	AWK97867.1	Tripterygium regelii	2	α-amyrin; β-amyrin	β-amyrin + lupeol and/or α-amyrin
TwOSC3(2)	A0A6C0G9P1	QHT64456.1	Tripterygium wilfordii	2	α-amyrin; β-amyrin	β-amyrin + lupeol and/or α-amyrin
CaDDS	Q6QZW8	AAS01523.1	Centella asiatica	3	α-amyrin; β-amyrin; dammarenediol-II	β-amyrin + lupeol and/or α-amyrin
Lup5-P	A0A0U2THX5	ALR73779.1	Barbarea vulgaris	3	α-amyrin; β-amyrin; minor	β-amyrin + lupeol and/or α-amyrin
MdOSC1	C7SCX0	ACM89977.1	Malus domestica	3	α-amyrin; β-amyrin; minor	β-amyrin + lupeol and/or α-amyrin
MdOSC3	C7SCX2	ACM89979.1	Malus domestica	3	α-amyrin; β-amyrin; minor	β-amyrin + lupeol and/or α-amyrin
AaOSC2	A0A0B4L070	AHF22084.1	Artemisia annua	3	α-amyrin; β-amyrin; δ-amyrin	β-amyrin + lupeol and/or α-amyrin
SlTTS2	E7DN64	ADU52575.1	Solanum lycopersicum	5	α-amyrin; β-amyrin; δ-amyrin; 2 minors	β-amyrin + lupeol and/or α-amyrin
PsPSM	Q9LRH7	BAA97559.1	Pisum sativum	8	α-amyrin; β-amyrin; δ-amyrin; φ-taraxasterol; butyrospermol; lupeol; germanicol; taraxasterol	β-amyrin + lupeol and/or α-amyrin
OsONS1	A0A2H4WS20	AUD09560.1	Ononis spinosa	1	α-onocerin	other
AabAS	B1P7H3	ACA13386.1	Artemisia annua	1	β-amyrin	β-amyrin
AeAS	D9IXA8	ADK12003.1	Aralia elata	1	β-amyrin	β-amyrin
AsOXA1	Q5D7Q8	AAX14716.1	Aster sedifolius	1	β-amyrin	β-amyrin
AtLUP4	B6EXY6	NP_178016.2	Arabidopsis thaliana	1	β-amyrin	β-amyrin
BcBAS	A0A6G6CCP2	QID89964.1	Bupleurum chinense	1	β-amyrin	β-amyrin
BgbAS	A8CDT2	BAF80443.1	Bruguiera gymnorrhiza	1	β-amyrin	β-amyrin
BpBPY	Q8W3Z1	BAB83088.1	Betula platyphylla	1	β-amyrin	β-amyrin
CbβAS	A0A2P0VE73	ASW22752.1	Conyza blinii	1	β-amyrin	β-amyrin
CqbAS1	A0A1B2AS17	ANY30852.1	Chenopodium quinoa	1	β-amyrin	β-amyrin
EsBAS	A0A1P8W708	APZ88354.1	Eleutherococcus senticosus	1	β-amyrin	β-amyrin
EtAS	Q401R5	BAE43642.1	Euphorbia tirucalli	1	β-amyrin	β-amyrin
GgbAS1	Q9MB42	BAA89815.1	Glycyrrhiza glabra	1	β-amyrin	β-amyrin
GmBAS3	W5XM28	AHI17180.1	Glycine max	1	β-amyrin	β-amyrin
GsAS1	C1K2M2	ACO24697.1	Gentiana straminea	1	β-amyrin	β-amyrin
KsBAS	A0A0S2IHL6	ALO23119.1	Kalopanax septemlobus	1	β-amyrin	β-amyrin
LjOSC1	Q2WGL8	BAE53429.1	Lotus japonicus	1	β-amyrin	β-amyrin
LsOSC3	A0A3S9W0K3	AZS32329.1	Lagerstroemia speciosa	1	β-amyrin	β-amyrin
LsOSC4	A0A3S9W0K9	AZS32330.1	Lagerstroemia speciosa	1	β-amyrin	β-amyrin
McBAS	A0A5A4WLT5	BBN67122.1	Momordica charantia	1	β-amyrin	β-amyrin
MlbAS	A0A0A7ADE5	AHF49822.1	Maesa lanceolata	1	β-amyrin	β-amyrin
MtBAS1	Q8GSL7	CAD23247.1	Medicago truncatula	1	β-amyrin	β-amyrin
NsbAS1	B5TTV1	ACH88048.1	Nigella sativa	1	β-amyrin	β-amyrin
ObAS1	A0A0D3L770	AHJ10507.1	Ocimum basilicum	1	β-amyrin	β-amyrin
PgPNY1	O82140	BAA33461.1	Panax ginseng	1	β-amyrin	β-amyrin
PgPNY2	O82146	BAA33722.1	Panax ginseng	1	β-amyrin	β-amyrin
PlgOSC1	A0A1Z2WUZ5	ASB17950.1	Platycodon grandiflorum	1	β-amyrin	β-amyrin
PsPSY	Q9LRH8	BAA97558.1	Pisum sativum	1	β-amyrin	β-amyrin
PtBS	A1E4D1	ABL07607.1	Polygala tenuifolia	1	β-amyrin	β-amyrin
SAD1	Q93WU1	CAC84558.1	Avena strigosa	1	β-amyrin	β-amyrin
SlTTS1	E7DN63	ADU52574.1	Solanum lycopersicum	1	β-amyrin	β-amyrin
TaOSC1	A0A6G9RV78	QIR30795.1	Terminalia arjuna	1	β-amyrin	β-amyrin
TcOSC3	A0A482FB12	QBO24613.1	Taraxacum coreanum	1	β-amyrin	β-amyrin
TwOSC1(2)	A0A6C0G9L8	QHT64454.1	Tripterygium wilfordii	1	β-amyrin	β-amyrin
TwOSC2	A0A499QKY4	AWK97811.1	Tripterygium wilfordii	1	β-amyrin	β-amyrin
TwOSC8	A0A7G3GNZ9	QBJ05694.1	Tripterygium wilfordii	1	β-amyrin	β-amyrin
VhBS	A3E7Y8	ABK76265.1	Vaccaria hispanica	1	β-amyrin	β-amyrin
WsOSC/BS	V9LXY6	AGA17940.1	Withania somnifera	1	β-amyrin	β-amyrin
TwOSC2(2)	A0A6C0G9N3	QHT64455.1	Tripterygium wilfordii	2	β-amyrin; lupeol	β-amyrin + lupeol and/or α-amyrin
AtLUP2	Q8RWT0	NP_001322959.1	Arabidopsis thaliana	9	β-amyrin; taraxasterol; tirucalla-7,24-dien-3β-ol; lupeol; bauerenol; butyrospermol; multiflorenol; φ-taraxasterol; α-amyrin	β-amyrin + lupeol and/or α-amyrin
IaAS2	A0A097A295	AIS39794.1	Ilex asprella	2	β-amyrin; α-amyrin	β-amyrin + lupeol and/or α-amyrin
QsOSC2	A0A6M6AMF7	QJX36711.1	Quercus suber	2	β-amyrin; α-amyrin	β-amyrin + lupeol and/or α-amyrin
TkOSC6	A0A3S7RZ84	AXU93522.1	Taraxacum kok-saghyz	2	β-amyrin; α-amyrin	β-amyrin + lupeol and/or α-amyrin
Lup5-G	A0A0U2U4F3	ALR73780.1	Barbarea vulgaris	3	β-amyrin; α-amyrin; minor	β-amyrin + lupeol and/or α-amyrin
TcOSC1	A0A482F799	QBO24611.1	Taraxacum coreanum	6	β-amyrin; α-amyrin; φ-taraxasterol; taraxasterol; δ-amyrin; dammarenediol-II	β-amyrin + lupeol and/or α-amyrin
