## Supplementary Data 3 for "Systematic prediction and functional analysis of amino acid residues determining product specificity in the plant oxidosqualene cyclase superfamily"

### Sheet: Quantification raw values
Data S3. Quantification of OSC mutants. Calculated mg product per gram dried leaf across at least three replicates (raw data for Figs 3 and 4)
			mg/g leaf dry weight
Construct	Gene	Replicate	Cycloartenol	Lanosterol	Cucurbitadienol
EV	EV	1	0.402505	0.79996	0
EV	EV	2	1.00326	0.783826	0
EV	EV	3	1.37249	1.15758	0
AtCAS	AtCAS	1	6.4125	2.31739	0
AtCAS	AtCAS	2	7.51461	2.58228	0
AtCAS	AtCAS	3	13.6925	3.09799	0
AtCAS	G116S	1	4.06602	1.09254	0
AtCAS	G116S	2	11.849	2.3993	0
AtCAS	G116S	3	7.28506	0.901035	0
AtCAS	Y118L	1	4.96728	2.79055	30.525
AtCAS	Y118L	2	10.94	4.74418	55.9058
AtCAS	Y118L	3	7.4156	2.77562	34.8393
AtCAS	I365L	1	10.5921	2.24912	0
AtCAS	I365L	2	9.12387	1.87901	0
AtCAS	I365L	3	6.94818	1.31528	0
AtCAS	P480L	1	0.940282	0.866309	0
AtCAS	P480L	2	6.27101	2.35796	0
AtCAS	P480L	3	6.11215	1.25665	0
AtCAS	G116SP480L	1	16.5579	3.48504	0
AtCAS	G116SP480L	2	15.3483	2.20551	0
AtCAS	G116SP480L	3	8.08083	2.6286	0
AtCAS	A469G	1	10.2798	2.11823	0
AtCAS	A469G	2	5.23806	1.10107	0
AtCAS	A469G	3	8.19921	3.79525	0
AtCAS	A469G	4	5.99857	2.2633	0
AtCAS	T531S	1	4.86897	0.796794	0
AtCAS	T531S	2	4.45615	1.57981	0
AtCAS	T531S	3	11.739	3.05826	0
AtCAS	A469GT531S	1	4.71453	3.13149	0
AtCAS	A469GT531S	2	6.63476	1.72135	0
AtCAS	A469GT531S	3	7.65553	1.86809	0
AtCAS	S609C	1	9.2402	1.78397	0
AtCAS	S609C	2	7.56068	2.42526	0
AtCAS	S609C	3	5.17714	0.849356	0
AtCAS	Quad	1	4.65093	10.0577	222.362
AtCAS	Quad	2	3.42625	6.69345	157.51
AtCAS	Quad	3	1.94824	3.23452	102.443
AtCAS	Quint	1	3.00927	2.35534	12.2485
AtCAS	Quint	2	2.30466	2.45842	12.9315
AtCAS	Quint	3	1.87639	1.39464	18.0911
AtCAS	Hex	1	0.902201	1.21095	70.2296
AtCAS	Hex	2	0.414827	0.51421	40.8082
AtCAS	Hex	3	0.691412	1.21737	72.2978
AtCAS	H477N	1	0.157045	28.9679	0
AtCAS	H477N	2	0.902284	67.6144	0
AtCAS	H477N	3	0.830578	35.9392	0
AtCAS	I481V	1	3.18967	8.4977	0
AtCAS	I481V	2	6.26364	16.0489	0
AtCAS	I481V	3	13.0754	20.1833	0
AtCAS	I481VH477N	1	0.269985	25.0569	0
AtCAS	I481VH477N	2	0.32296	20.9806	0
AtCAS	I481VH477N	3	0.259172	83.7876	0
AtCAS	I481VT531S	1	0.802191	2.5876	0
AtCAS	I481VT531S	2	5.58739	24.7386	0
AtCAS	I481VT531S	3	5.97713	29.0487	0
AtCAS	A469GT531SI481VH477N	1	0.426914	58.153	0
AtCAS	A469GT531SI481VH477N	2	0.244566	21.557	0
AtCAS	A469GT531SI481VH477N	3	0.263104	56.2395	0
AtCAS	A469GI481VT531S	1	1.13148	4.12216	0
AtCAS	A469GI481VT531S	2	2.82077	11.0431	0
AtCAS	A469GI481VT531S	3	4.84095	26.2166	0
AtLSS	AtLSS	1	0.76701	47.15	0
AtLSS	AtLSS	2	0.628451	68.5081	0
AtLSS	AtLSS	3	1.00909	81.3412	0
AtLSS	AtLSS_H257N	1	0.503756	31.8296	0
AtLSS	AtLSS_H257N	2	0.422583	60.9355	0
AtLSS	AtLSS_H257N	3	1.43431	20.9397	0
AtLSS	AtLSS_Y532F	1	0.873172	22.506	0
AtLSS	AtLSS_Y532F	2	0.557073	50.2587	0
AtLSS	AtLSS_Y532F	3	1.30847	64.0671	0
AtLSS	AtLSS_H257NY532F	1	0.987231	3.09445	0
AtLSS	AtLSS_H257NY532F	2	2.92444	6.81189	0
AtLSS	AtLSS_H257NY532F	3	2.23538	4.38031	0
CPQ	CPQ	1	0.175189	0.440429	20.9646
CPQ	CPQ	2	0.103664	0.843552	26.1775
CPQ	CPQ	3	0.416177	0.80453	86.8099

### Sheet: Dunnett p-values
Data S3. Quantification of OSC mutants. p-values for Dunnett's post-hoc test with z-score, estimate and confidence intervals)
Metabolite	Enzyme	vs Control	z-score	p-value	Estimate	CI (lower)	CI (upper)
Cucurbitadienol	A469G	CPQ	-3.85699	0.00598627	-44.6507	-80.3481	-8.95331
Cucurbitadienol	A469G	EV	2.04767e-15	1	2.3705e-14	-35.6974	35.6974
Cycloartenol	A469G	AtCAS	-1.0111	0.99392	-1.77762	-7.20334	3.6481
Cycloartenol	A469G	EV	3.69878	0.00953733	6.50282	1.0771	11.9285
Lanosterol	A469G	AtLSS	-7.20181	5.49616e-08	-63.347	-90.4802	-36.2137
Lanosterol	A469G	EV	0.159809	1	1.40568	-25.7276	28.5389
Cucurbitadienol	A469GI481VT531S	CPQ	-3.60788	0.012154	-44.6507	-82.8128	-6.48859
Cucurbitadienol	A469GI481VT531S	EV	1.7531e-17	1	2.16962e-16	-38.1621	38.1621
Cycloartenol	A469GI481VT531S	AtCAS	-3.33892	0.0259172	-6.27546	-12.0758	-0.475117
Cycloartenol	A469GI481VT531S	EV	1.06677	0.988973	2.00498	-3.79536	7.80532
Lanosterol	A469GI481VT531S	AtLSS	-5.51641	1.57478e-05	-51.8725	-80.8792	-22.8658
Lanosterol	A469GI481VT531S	EV	1.36975	0.901765	12.8801	-16.1265	41.8868
Cucurbitadienol	A469GT531S	CPQ	-3.60788	0.0122138	-44.6507	-82.8128	-6.48859
Cucurbitadienol	A469GT531S	EV	1.3424e-15	1	1.66134e-14	-38.1621	38.1621
Cycloartenol	A469GT531S	AtCAS	-1.52785	0.809207	-2.87158	-8.67192	2.92876
Cycloartenol	A469GT531S	EV	2.87783	0.0823264	5.40886	-0.391483	11.2092
Lanosterol	A469GT531S	AtLSS	-6.74509	1.84763e-07	-63.4261	-92.4328	-34.4195
Lanosterol	A469GT531S	EV	0.14107	1	1.32652	-27.6801	30.3332
Cucurbitadienol	A469GT531SI481VH477N	CPQ	-3.60788	0.0121566	-44.6507	-82.8128	-6.48859
Cucurbitadienol	A469GT531SI481VH477N	EV	-2.64469e-16	1	-3.27304e-15	-38.1621	38.1621
Cycloartenol	A469GT531SI481VH477N	AtCAS	-4.73267	0.000351408	-8.89499	-14.6953	-3.09466
Cycloartenol	A469GT531SI481VH477N	EV	-0.32698	1	-0.614555	-6.41489	5.18578
Lanosterol	A469GT531SI481VH477N	AtLSS	-2.16413	0.353866	-20.3499	-49.3566	8.65673
Lanosterol	A469GT531SI481VH477N	EV	4.72203	0.000437219	44.4027	15.396	73.4094
Cucurbitadienol	AtCAS	CPQ	-3.60788	0.0121731	-44.6507	-82.8128	-6.48859
Cucurbitadienol	AtCAS	EV	1.25587e-15	1	1.55425e-14	-38.1621	38.1621
Cycloartenol	AtCAS	EV	4.40569	0.00104172	8.28044	2.4801	14.0808
Lanosterol	AtCAS	AtLSS	-6.69983	1.06649e-07	-63.0005	-92.0072	-33.9939
Lanosterol	AtCAS	EV	0.186328	1	1.7521	-27.2546	30.7588
Cucurbitadienol	AtLSS	CPQ	-3.60788	0.012174	-44.6507	-82.8128	-6.48859
Cucurbitadienol	AtLSS	EV	3.55854e-16	1	4.40401e-15	-38.1621	38.1621
Cycloartenol	AtLSS	AtCAS	-4.47196	0.000861093	-8.405	-14.2053	-2.60467
Cycloartenol	AtLSS	EV	-0.0662762	1	-0.124565	-5.9249	5.67577
Lanosterol	AtLSS	EV	6.88616	2.40927e-08	64.7526	35.746	93.7593
Cucurbitadienol	AtLSS_H257N	CPQ	-3.60788	0.0123484	-44.6507	-82.8128	-6.48859
Cucurbitadienol	AtLSS_H257N	EV	-2.14792e-17	1	-2.65824e-16	-38.1621	38.1621
Cycloartenol	AtLSS_H257N	AtCAS	-4.47975	0.000768102	-8.41964	-14.22	-2.6193
Cycloartenol	AtLSS_H257N	EV	-0.0740633	1	-0.139201	-5.93954	5.66114
Lanosterol	AtLSS_H257N	AtLSS	-2.95267	0.0693188	-27.7649	-56.7715	1.24179
Lanosterol	AtLSS_H257N	EV	3.93349	0.00470058	36.9878	7.98111	65.9944
Cucurbitadienol	AtLSS_H257NY532F	CPQ	-3.60788	0.0123063	-44.6507	-82.8128	-6.48859
Cucurbitadienol	AtLSS_H257NY532F	EV	2.18106e-16	1	2.69925e-15	-38.1621	38.1621
Cycloartenol	AtLSS_H257NY532F	AtCAS	-3.80822	0.00700362	-7.15751	-12.9578	-1.35717
Cycloartenol	AtLSS_H257NY532F	EV	0.597468	0.999998	1.12293	-4.6774	6.92327
Lanosterol	AtLSS_H257NY532F	AtLSS	-6.4769	3.0925e-07	-60.9042	-89.9109	-31.8976
Lanosterol	AtLSS_H257NY532F	EV	0.409264	1	3.84843	-25.1582	32.8551
Cucurbitadienol	AtLSS_Y532F	CPQ	-3.60788	0.0120991	-44.6507	-82.8128	-6.48859
Cucurbitadienol	AtLSS_Y532F	EV	-2.07841e-16	1	-2.57222e-15	-38.1621	38.1621
Cycloartenol	AtLSS_Y532F	AtCAS	-4.4127	0.00107317	-8.29362	-14.094	-2.49328
Cycloartenol	AtLSS_Y532F	EV	-0.00701212	1	-0.0131792	-5.81352	5.78716
Lanosterol	AtLSS_Y532F	AtLSS	-2.13285	0.371342	-20.0558	-49.0625	8.95084
Lanosterol	AtLSS_Y532F	EV	4.75331	0.000375339	44.6968	15.6902	73.7035
Cucurbitadienol	CPQ	EV	3.60788	0.0123063	44.6507	6.48859	82.8128
Cycloartenol	CPQ	AtCAS	-4.77515	0.000311983	-8.97485	-14.7752	-3.17451
Cycloartenol	CPQ	EV	-0.369465	1	-0.694406	-6.49474	5.10593
Lanosterol	CPQ	AtLSS	-6.9093	6.50773e-08	-64.9703	-93.9769	-35.9636
Lanosterol	CPQ	EV	-0.0231426	1	-0.217617	-29.2243	28.789
Cucurbitadienol	EV	CPQ	-3.60788	0.0122604	-44.6507	-82.8128	-6.48859
Cycloartenol	EV	AtCAS	-4.40569	0.00104172	-8.28044	-14.0808	-2.4801
Lanosterol	EV	AtLSS	-6.88616	1.73844e-07	-64.7526	-93.7593	-35.746
Cucurbitadienol	G116S	CPQ	-3.60788	0.0121905	-44.6507	-82.8128	-6.48859
Cucurbitadienol	G116S	EV	1.74499e-15	1	2.15958e-14	-38.1621	38.1621
Cycloartenol	G116S	AtCAS	-0.783817	0.999809	-1.47318	-7.27351	4.32716
Cycloartenol	G116S	EV	3.62187	0.0119063	6.80726	1.00692	12.6076
Lanosterol	G116S	AtLSS	-6.82762	2.63064e-07	-64.2021	-93.2088	-35.1955
Lanosterol	G116S	EV	0.0585434	1	0.550502	-28.4562	29.5572
Cucurbitadienol	G116SP480L	CPQ	-3.60788	0.0121697	-44.6507	-82.8128	-6.48859
Cucurbitadienol	G116SP480L	EV	5.29557e-15	1	6.55374e-14	-38.1621	38.1621
Cycloartenol	G116SP480L	AtCAS	2.19339	0.336404	4.12246	-1.67788	9.9228
Cycloartenol	G116SP480L	EV	6.59908	2.26326e-07	12.4029	6.60256	18.2032
Lanosterol	G116SP480L	AtLSS	-6.68844	1.51751e-07	-62.8934	-91.9	-33.8867
Lanosterol	G116SP480L	EV	0.197724	1	1.85926	-27.1474	30.8659
Cucurbitadienol	H477N	CPQ	-3.60788	0.0121289	-44.6507	-82.8128	-6.48859
Cucurbitadienol	H477N	EV	3.76306e-16	1	4.65712e-15	-38.1621	38.1621
Cycloartenol	H477N	AtCAS	-4.56324	0.000639004	-8.57655	-14.3769	-2.77621
Cycloartenol	H477N	EV	-0.15755	1	-0.296114	-6.09645	5.50423
Lanosterol	H477N	AtLSS	-2.28564	0.285679	-21.4926	-50.4992	7.51409
Lanosterol	H477N	EV	4.60052	0.000537861	43.2601	14.2534	72.2667
Cucurbitadienol	Hex	CPQ	1.3301	0.919899	16.4612	-21.7009	54.6233
Cucurbitadienol	Hex	EV	4.93798	0.000151891	61.1119	22.9498	99.274
Cycloartenol	Hex	AtCAS	-4.54222	0.000637697	-8.53704	-14.3374	-2.7367
Cycloartenol	Hex	EV	-0.136528	1	-0.256603	-6.05694	5.54374
Lanosterol	Hex	AtLSS	-6.87903	1.05654e-07	-64.6856	-93.6922	-35.6789
Lanosterol	Hex	EV	0.00713094	1	0.0670544	-28.9396	29.0737
Cucurbitadienol	I365L	CPQ	-3.60788	0.0120833	-44.6507	-82.8128	-6.48859
Cucurbitadienol	I365L	EV	4.38772e-15	1	5.4302e-14	-38.1621	38.1621
Cycloartenol	I365L	AtCAS	-0.169437	1	-0.318455	-6.11879	5.48188
Cycloartenol	I365L	EV	4.23625	0.0018113	7.96198	2.16165	13.7623
Lanosterol	I365L	AtLSS	-6.79038	3.32609e-07	-63.852	-92.8586	-34.8453
Lanosterol	I365L	EV	0.0957836	1	0.900683	-28.106	29.9073
Cucurbitadienol	I481V	CPQ	-3.60788	0.0120426	-44.6507	-82.8128	-6.48859
Cucurbitadienol	I481V	EV	2.65726e-16	1	3.2886e-15	-38.1621	38.1621
Cycloartenol	I481V	AtCAS	-0.902873	0.998518	-1.69694	-7.49728	4.1034
Cycloartenol	I481V	EV	3.50281	0.0165323	6.5835	0.78316	12.3838
Lanosterol	I481V	AtLSS	-5.39773	2.95252e-05	-50.7564	-79.7631	-21.7498
Lanosterol	I481V	EV	1.48843	0.834488	13.9962	-15.0105	43.0029
Cucurbitadienol	I481VH477N	CPQ	-3.60788	0.0121431	-44.6507	-82.8128	-6.48859
Cucurbitadienol	I481VH477N	EV	9.33744e-17	1	1.15559e-15	-38.1621	38.1621
Cycloartenol	I481VH477N	AtCAS	-4.74729	0.000302382	-8.92248	-14.7228	-3.12214
Cycloartenol	I481VH477N	EV	-0.341606	1	-0.642044	-6.44238	5.1583
Lanosterol	I481VH477N	AtLSS	-2.38123	0.238624	-22.3914	-51.398	6.61528
Lanosterol	I481VH477N	EV	4.50493	0.000706399	42.3613	13.3546	71.3679
Cucurbitadienol	I481VT531S	CPQ	-3.60788	0.0122072	-44.6507	-82.8128	-6.48859
Cucurbitadienol	I481VT531S	EV	2.34738e-16	1	2.90509e-15	-38.1621	38.1621
Cycloartenol	I481VT531S	AtCAS	-2.70514	0.122388	-5.08428	-10.8846	0.716056
Cycloartenol	I481VT531S	EV	1.70055	0.683578	3.19616	-2.60418	8.9965
Lanosterol	I481VT531S	AtLSS	-4.98493	0.000199064	-46.8748	-75.8815	-17.8681
Lanosterol	I481VT531S	EV	1.90123	0.531048	17.8778	-11.1288	46.8845
Cucurbitadienol	P480L	CPQ	-3.60788	0.0121135	-44.6507	-82.8128	-6.48859
Cucurbitadienol	P480L	EV	3.38383e-15	1	4.18779e-14	-38.1621	38.1621
Cycloartenol	P480L	AtCAS	-2.53546	0.175679	-4.76537	-10.5657	1.03496
Cycloartenol	P480L	EV	1.87022	0.55401	3.51507	-2.28527	9.3154
Lanosterol	P480L	AtLSS	-6.8245	4.09798e-07	-64.1728	-93.1795	-35.1661
Lanosterol	P480L	EV	0.0616648	1	0.579853	-28.4268	29.5865
Cucurbitadienol	Quad	CPQ	9.38284	4.26181e-12	116.121	77.9588	154.283
Cucurbitadienol	Quad	EV	12.9907	0	160.772	122.61	198.934
Cycloartenol	Quad	AtCAS	-3.12038	0.0456713	-5.86472	-11.6651	-0.0643794
Cycloartenol	Quad	EV	1.28531	0.938232	2.41572	-3.38462	8.21606
Lanosterol	Quad	AtLSS	-6.27487	1.51514e-06	-59.0045	-88.0112	-29.9979
Lanosterol	Quad	EV	0.611285	0.999997	5.7481	-23.2586	34.7548
Cucurbitadienol	Quint	CPQ	-2.44241	0.212483	-30.227	-68.3891	7.9351
Cucurbitadienol	Quint	EV	1.16547	0.973152	14.4237	-23.7384	52.5858
Cycloartenol	Quint	AtCAS	-3.62319	0.0117825	-6.80975	-12.6101	-1.00941
Cycloartenol	Quint	EV	0.782493	0.999815	1.47069	-4.32965	7.27103
Lanosterol	Quint	AtLSS	-6.76326	9.84526e-08	-63.597	-92.6036	-34.5903
Lanosterol	Quint	EV	0.122901	1	1.15568	-27.851	30.1623
Cucurbitadienol	S609C	CPQ	-3.60788	0.0122034	-44.6507	-82.8128	-6.48859
Cucurbitadienol	S609C	EV	6.44586e-15	1	7.97732e-14	-38.1621	38.1621
Cycloartenol	S609C	AtCAS	-1.00055	0.994602	-1.88051	-7.68085	3.91983
Cycloartenol	S609C	EV	3.40514	0.0217385	6.39993	0.599587	12.2003
Lanosterol	S609C	AtLSS	-6.80402	6.66864e-08	-63.9802	-92.9869	-34.9736
Lanosterol	S609C	EV	0.0821423	1	0.772409	-28.2343	29.7791
Cucurbitadienol	T531S	CPQ	-3.60788	0.0124164	-44.6507	-82.8128	-6.48859
Cucurbitadienol	T531S	EV	3.23205e-15	1	3.99995e-14	-38.1621	38.1621
Cycloartenol	T531S	AtCAS	-1.16263	0.973792	-2.18516	-7.98549	3.61518
Cycloartenol	T531S	EV	3.24305	0.033437	6.09528	0.294945	11.8956
Lanosterol	T531S	AtLSS	-6.79068	2.32567e-07	-63.8548	-92.8615	-34.8481
Lanosterol	T531S	EV	0.0954806	1	0.897833	-28.1088	29.9045
Cucurbitadienol	Y118L	CPQ	-0.341577	1	-4.22731	-42.3894	33.9348
Cucurbitadienol	Y118L	EV	3.2663	0.0313602	40.4234	2.26127	78.5855
Cycloartenol	Y118L	AtCAS	-0.762022	0.999877	-1.43221	-7.23255	4.36813
Cycloartenol	Y118L	EV	3.64367	0.0109051	6.84823	1.04789	12.6486
Lanosterol	Y118L	AtLSS	-6.61785	3.33992e-07	-62.2296	-91.2363	-33.223
Lanosterol	Y118L	EV	0.26831	1	2.523	-26.4837	31.5297
