## Supplementary Data 4 for "Systematic prediction and functional analysis of amino acid residues determining product specificity in the plant oxidosqualene cyclase superfamily"

### Sheet: Raw data
Data S4. ANOVA and Tukeys HSD statistics for Supplementary Figure 4
OSC_type	ID	Value	Position	Characteristic
Cucurbitadienol	A0A0D3QXY3	0.402353	A ring	Flexibilty
Cucurbitadienol	A0A1S3CBF6	0.402353	A ring	Flexibilty
Cucurbitadienol	Q6BE24	0.405353	A ring	Flexibilty
Cucurbitadienol	A0A097IYL3	0.402353	A ring	Flexibilty
Cucurbitadienol	A0A5A4WLU4	0.402353	A ring	Flexibilty
Cycloartenol	A0A0B5CXC8	0.408118	A ring	Flexibilty
Cycloartenol	A8R7G3	0.416941	A ring	Flexibilty
Cycloartenol	Q941S0	0.424941	A ring	Flexibilty
Cycloartenol	Q8W3Z4	0.416941	A ring	Flexibilty
Cycloartenol	Q8W3Z3	0.408118	A ring	Flexibilty
Cycloartenol	Q6QZW7	0.408118	A ring	Flexibilty
Cycloartenol	Q6BE25	0.416941	A ring	Flexibilty
Cycloartenol	Q8VWY4	0.425176	A ring	Flexibilty
Cycloartenol	Q9SXV6	0.408118	A ring	Flexibilty
Cycloartenol	A7BJ36	0.416941	A ring	Flexibilty
Cycloartenol	E2IUB0	0.408118	A ring	Flexibilty
Cycloartenol	Q9SLP9	0.408118	A ring	Flexibilty
Cycloartenol	A0A1I9Q605	0.424941	A ring	Flexibilty
Cycloartenol	Q2WGL6	0.408118	A ring	Flexibilty
Cycloartenol	A0A1L3HE28	0.416941	A ring	Flexibilty
Cycloartenol	Q6Z2X6	0.425176	A ring	Flexibilty
Cycloartenol	O82139	0.408118	A ring	Flexibilty
Cycloartenol	D0G7G5	0.416941	A ring	Flexibilty
Cycloartenol	O23909	0.408118	A ring	Flexibilty
Cycloartenol	Q2XPU6	0.408118	A ring	Flexibilty
Cycloartenol	A7BJ35	0.428294	A ring	Flexibilty
Cycloartenol	B1PLH3	0.416941	A ring	Flexibilty
Cycloartenol	D6R1X1	0.416941	A ring	Flexibilty
Cycloartenol	Q9FQM1	0.416941	A ring	Flexibilty
Cycloartenol	A0A2K3E5E9	0.414353	A ring	Flexibilty
Cycloartenol	A4VB63	0.416941	A ring	Flexibilty
Cycloartenol	A0A482KHM6	0.408118	A ring	Flexibilty
Cycloartenol	A0A3S9W0N1	0.408118	A ring	Flexibilty
Cycloartenol	A0A5A4WLY7	0.408118	A ring	Flexibilty
Cycloartenol	A0A0A1ENJ0	0.416941	A ring	Flexibilty
Cycloartenol	A0A6G8MZ72	0.416941	A ring	Flexibilty
Cycloartenol	A0A3G9EEY2	0.416941	A ring	Flexibilty
Cycloartenol	A9QW75	0.416941	A ring	Flexibilty
Cycloartenol	A9QW77	0.408118	A ring	Flexibilty
Cycloartenol	A0A6G9RUW7	0.408118	A ring	Flexibilty
Cycloartenol	A0A7G1AHR3	0.416176	A ring	Flexibilty
Cycloartenol	A0A7G1AJD4	0.416941	A ring	Flexibilty
Cycloartenol	A0A2Z2CHQ8	0.416941	A ring	Flexibilty
Lanosterol	Q1G1A4	0.416176	A ring	Flexibilty
Lanosterol	A0A0D3QY32	0.402353	A ring	Flexibilty
Lanosterol	A0A482KIA0	0.422412	A ring	Flexibilty
Cucurbitadienol	A0A0D3QXY3	0.405667	B ring	Flexibilty
Cucurbitadienol	A0A1S3CBF6	0.405667	B ring	Flexibilty
Cucurbitadienol	Q6BE24	0.405667	B ring	Flexibilty
Cucurbitadienol	A0A097IYL3	0.405667	B ring	Flexibilty
Cucurbitadienol	A0A5A4WLU4	0.405667	B ring	Flexibilty
Cycloartenol	A0A0B5CXC8	0.414833	B ring	Flexibilty
Cycloartenol	A8R7G3	0.425333	B ring	Flexibilty
Cycloartenol	Q941S0	0.425333	B ring	Flexibilty
Cycloartenol	Q8W3Z4	0.425333	B ring	Flexibilty
Cycloartenol	Q8W3Z3	0.414833	B ring	Flexibilty
Cycloartenol	Q6QZW7	0.414833	B ring	Flexibilty
Cycloartenol	Q6BE25	0.425333	B ring	Flexibilty
Cycloartenol	Q8VWY4	0.425333	B ring	Flexibilty
Cycloartenol	Q9SXV6	0.414833	B ring	Flexibilty
Cycloartenol	A7BJ36	0.425333	B ring	Flexibilty
Cycloartenol	E2IUB0	0.425333	B ring	Flexibilty
Cycloartenol	Q9SLP9	0.438	B ring	Flexibilty
Cycloartenol	A0A1I9Q605	0.425333	B ring	Flexibilty
Cycloartenol	Q2WGL6	0.414833	B ring	Flexibilty
Cycloartenol	A0A1L3HE28	0.425333	B ring	Flexibilty
Cycloartenol	Q6Z2X6	0.425333	B ring	Flexibilty
Cycloartenol	O82139	0.414833	B ring	Flexibilty
Cycloartenol	D0G7G5	0.425333	B ring	Flexibilty
Cycloartenol	O23909	0.414833	B ring	Flexibilty
Cycloartenol	Q2XPU6	0.414833	B ring	Flexibilty
Cycloartenol	A7BJ35	0.425333	B ring	Flexibilty
Cycloartenol	B1PLH3	0.425333	B ring	Flexibilty
Cycloartenol	D6R1X1	0.4185	B ring	Flexibilty
Cycloartenol	Q9FQM1	0.425333	B ring	Flexibilty
Cycloartenol	A0A2K3E5E9	0.414833	B ring	Flexibilty
Cycloartenol	A4VB63	0.425333	B ring	Flexibilty
Cycloartenol	A0A482KHM6	0.425333	B ring	Flexibilty
Cycloartenol	A0A3S9W0N1	0.414833	B ring	Flexibilty
Cycloartenol	A0A5A4WLY7	0.425333	B ring	Flexibilty
Cycloartenol	A0A0A1ENJ0	0.425333	B ring	Flexibilty
Cycloartenol	A0A6G8MZ72	0.425333	B ring	Flexibilty
Cycloartenol	A0A3G9EEY2	0.425333	B ring	Flexibilty
Cycloartenol	A9QW75	0.425333	B ring	Flexibilty
Cycloartenol	A9QW77	0.414833	B ring	Flexibilty
Cycloartenol	A0A6G9RUW7	0.414833	B ring	Flexibilty
Cycloartenol	A0A7G1AHR3	0.422167	B ring	Flexibilty
Cycloartenol	A0A7G1AJD4	0.425333	B ring	Flexibilty
Cycloartenol	A0A2Z2CHQ8	0.4185	B ring	Flexibilty
Lanosterol	Q1G1A4	0.425333	B ring	Flexibilty
Lanosterol	A0A0D3QY32	0.405667	B ring	Flexibilty
Lanosterol	A0A482KIA0	0.425333	B ring	Flexibilty
Cucurbitadienol	A0A0D3QXY3	0.406125	C ring	Flexibilty
Cucurbitadienol	A0A1S3CBF6	0.406125	C ring	Flexibilty
Cucurbitadienol	Q6BE24	0.406125	C ring	Flexibilty
Cucurbitadienol	A0A097IYL3	0.406125	C ring	Flexibilty
Cucurbitadienol	A0A5A4WLU4	0.406125	C ring	Flexibilty
Cycloartenol	A0A0B5CXC8	0.41825	C ring	Flexibilty
Cycloartenol	A8R7G3	0.41825	C ring	Flexibilty
Cycloartenol	Q941S0	0.41825	C ring	Flexibilty
Cycloartenol	Q8W3Z4	0.41825	C ring	Flexibilty
Cycloartenol	Q8W3Z3	0.41825	C ring	Flexibilty
Cycloartenol	Q6QZW7	0.41825	C ring	Flexibilty
Cycloartenol	Q6BE25	0.41825	C ring	Flexibilty
Cycloartenol	Q8VWY4	0.41825	C ring	Flexibilty
Cycloartenol	Q9SXV6	0.41825	C ring	Flexibilty
Cycloartenol	A7BJ36	0.436875	C ring	Flexibilty
Cycloartenol	E2IUB0	0.41825	C ring	Flexibilty
Cycloartenol	Q9SLP9	0.41825	C ring	Flexibilty
Cycloartenol	A0A1I9Q605	0.41825	C ring	Flexibilty
Cycloartenol	Q2WGL6	0.41825	C ring	Flexibilty
Cycloartenol	A0A1L3HE28	0.41825	C ring	Flexibilty
Cycloartenol	Q6Z2X6	0.41825	C ring	Flexibilty
Cycloartenol	O82139	0.42425	C ring	Flexibilty
Cycloartenol	D0G7G5	0.41825	C ring	Flexibilty
Cycloartenol	O23909	0.41825	C ring	Flexibilty
Cycloartenol	Q2XPU6	0.41825	C ring	Flexibilty
Cycloartenol	A7BJ35	0.41825	C ring	Flexibilty
Cycloartenol	B1PLH3	0.41825	C ring	Flexibilty
Cycloartenol	D6R1X1	0.41825	C ring	Flexibilty
Cycloartenol	Q9FQM1	0.41825	C ring	Flexibilty
Cycloartenol	A0A2K3E5E9	0.41825	C ring	Flexibilty
Cycloartenol	A4VB63	0.41825	C ring	Flexibilty
Cycloartenol	A0A482KHM6	0.41825	C ring	Flexibilty
Cycloartenol	A0A3S9W0N1	0.41825	C ring	Flexibilty
Cycloartenol	A0A5A4WLY7	0.41825	C ring	Flexibilty
Cycloartenol	A0A0A1ENJ0	0.41825	C ring	Flexibilty
Cycloartenol	A0A6G8MZ72	0.41825	C ring	Flexibilty
Cycloartenol	A0A3G9EEY2	0.41825	C ring	Flexibilty
Cycloartenol	A9QW75	0.41825	C ring	Flexibilty
Cycloartenol	A9QW77	0.41825	C ring	Flexibilty
Cycloartenol	A0A6G9RUW7	0.41825	C ring	Flexibilty
Cycloartenol	A0A7G1AHR3	0.39725	C ring	Flexibilty
Cycloartenol	A0A7G1AJD4	0.41825	C ring	Flexibilty
Cycloartenol	A0A2Z2CHQ8	0.41825	C ring	Flexibilty
Lanosterol	Q1G1A4	0.41825	C ring	Flexibilty
Lanosterol	A0A0D3QY32	0.406125	C ring	Flexibilty
Lanosterol	A0A482KIA0	0.406125	C ring	Flexibilty
Cucurbitadienol	A0A0D3QXY3	0.439143	D ring	Flexibilty
Cucurbitadienol	A0A1S3CBF6	0.439143	D ring	Flexibilty
Cucurbitadienol	Q6BE24	0.439143	D ring	Flexibilty
Cucurbitadienol	A0A097IYL3	0.439143	D ring	Flexibilty
Cucurbitadienol	A0A5A4WLU4	0.439143	D ring	Flexibilty
Cycloartenol	A0A0B5CXC8	0.439143	D ring	Flexibilty
Cycloartenol	A8R7G3	0.439143	D ring	Flexibilty
Cycloartenol	Q941S0	0.439143	D ring	Flexibilty
Cycloartenol	Q8W3Z4	0.439143	D ring	Flexibilty
Cycloartenol	Q8W3Z3	0.439143	D ring	Flexibilty
Cycloartenol	Q6QZW7	0.439143	D ring	Flexibilty
Cycloartenol	Q6BE25	0.439143	D ring	Flexibilty
Cycloartenol	Q8VWY4	0.439143	D ring	Flexibilty
Cycloartenol	Q9SXV6	0.439143	D ring	Flexibilty
Cycloartenol	A7BJ36	0.439143	D ring	Flexibilty
Cycloartenol	E2IUB0	0.439143	D ring	Flexibilty
Cycloartenol	Q9SLP9	0.439143	D ring	Flexibilty
Cycloartenol	A0A1I9Q605	0.439143	D ring	Flexibilty
Cycloartenol	Q2WGL6	0.439143	D ring	Flexibilty
Cycloartenol	A0A1L3HE28	0.439143	D ring	Flexibilty
Cycloartenol	Q6Z2X6	0.439143	D ring	Flexibilty
Cycloartenol	O82139	0.465286	D ring	Flexibilty
Cycloartenol	D0G7G5	0.439143	D ring	Flexibilty
Cycloartenol	O23909	0.439143	D ring	Flexibilty
Cycloartenol	Q2XPU6	0.439143	D ring	Flexibilty
Cycloartenol	A7BJ35	0.439143	D ring	Flexibilty
Cycloartenol	B1PLH3	0.439143	D ring	Flexibilty
Cycloartenol	D6R1X1	0.439143	D ring	Flexibilty
Cycloartenol	Q9FQM1	0.439143	D ring	Flexibilty
Cycloartenol	A0A2K3E5E9	0.439143	D ring	Flexibilty
Cycloartenol	A4VB63	0.439143	D ring	Flexibilty
Cycloartenol	A0A482KHM6	0.439143	D ring	Flexibilty
Cycloartenol	A0A3S9W0N1	0.439143	D ring	Flexibilty
Cycloartenol	A0A5A4WLY7	0.439143	D ring	Flexibilty
Cycloartenol	A0A0A1ENJ0	0.439143	D ring	Flexibilty
Cycloartenol	A0A6G8MZ72	0.439143	D ring	Flexibilty
Cycloartenol	A0A3G9EEY2	0.439143	D ring	Flexibilty
Cycloartenol	A9QW75	0.439143	D ring	Flexibilty
Cycloartenol	A9QW77	0.439143	D ring	Flexibilty
Cycloartenol	A0A6G9RUW7	0.439143	D ring	Flexibilty
Cycloartenol	A0A7G1AHR3	0.456143	D ring	Flexibilty
Cycloartenol	A0A7G1AJD4	0.439143	D ring	Flexibilty
Cycloartenol	A0A2Z2CHQ8	0.439143	D ring	Flexibilty
Lanosterol	Q1G1A4	0.439143	D ring	Flexibilty
Lanosterol	A0A0D3QY32	0.439143	D ring	Flexibilty
Lanosterol	A0A482KIA0	0.439143	D ring	Flexibilty
Cucurbitadienol	A0A0D3QXY3	0.390583	Tail	Flexibilty
Cucurbitadienol	A0A1S3CBF6	0.390583	Tail	Flexibilty
Cucurbitadienol	Q6BE24	0.390583	Tail	Flexibilty
Cucurbitadienol	A0A097IYL3	0.390583	Tail	Flexibilty
Cucurbitadienol	A0A5A4WLU4	0.390583	Tail	Flexibilty
Cycloartenol	A0A0B5CXC8	0.390583	Tail	Flexibilty
Cycloartenol	A8R7G3	0.396	Tail	Flexibilty
Cycloartenol	Q941S0	0.390583	Tail	Flexibilty
Cycloartenol	Q8W3Z4	0.390583	Tail	Flexibilty
Cycloartenol	Q8W3Z3	0.392083	Tail	Flexibilty
Cycloartenol	Q6QZW7	0.390583	Tail	Flexibilty
Cycloartenol	Q6BE25	0.390583	Tail	Flexibilty
Cycloartenol	Q8VWY4	0.390583	Tail	Flexibilty
Cycloartenol	Q9SXV6	0.390583	Tail	Flexibilty
Cycloartenol	A7BJ36	0.390583	Tail	Flexibilty
Cycloartenol	E2IUB0	0.390583	Tail	Flexibilty
Cycloartenol	Q9SLP9	0.390583	Tail	Flexibilty
Cycloartenol	A0A1I9Q605	0.3885	Tail	Flexibilty
Cycloartenol	Q2WGL6	0.390583	Tail	Flexibilty
Cycloartenol	A0A1L3HE28	0.390583	Tail	Flexibilty
Cycloartenol	Q6Z2X6	0.390583	Tail	Flexibilty
Cycloartenol	O82139	0.390583	Tail	Flexibilty
Cycloartenol	D0G7G5	0.396	Tail	Flexibilty
Cycloartenol	O23909	0.390583	Tail	Flexibilty
Cycloartenol	Q2XPU6	0.390583	Tail	Flexibilty
Cycloartenol	A7BJ35	0.390583	Tail	Flexibilty
Cycloartenol	B1PLH3	0.390583	Tail	Flexibilty
Cycloartenol	D6R1X1	0.390583	Tail	Flexibilty
Cycloartenol	Q9FQM1	0.396	Tail	Flexibilty
Cycloartenol	A0A2K3E5E9	0.390583	Tail	Flexibilty
Cycloartenol	A4VB63	0.390583	Tail	Flexibilty
Cycloartenol	A0A482KHM6	0.390583	Tail	Flexibilty
Cycloartenol	A0A3S9W0N1	0.390583	Tail	Flexibilty
Cycloartenol	A0A5A4WLY7	0.390583	Tail	Flexibilty
Cycloartenol	A0A0A1ENJ0	0.390583	Tail	Flexibilty
Cycloartenol	A0A6G8MZ72	0.390583	Tail	Flexibilty
Cycloartenol	A0A3G9EEY2	0.396	Tail	Flexibilty
Cycloartenol	A9QW75	0.390583	Tail	Flexibilty
Cycloartenol	A9QW77	0.390583	Tail	Flexibilty
Cycloartenol	A0A6G9RUW7	0.390583	Tail	Flexibilty
Cycloartenol	A0A7G1AHR3	0.397083	Tail	Flexibilty
Cycloartenol	A0A7G1AJD4	0.390583	Tail	Flexibilty
Cycloartenol	A0A2Z2CHQ8	0.390583	Tail	Flexibilty
Lanosterol	Q1G1A4	0.396	Tail	Flexibilty
Lanosterol	A0A0D3QY32	0.390583	Tail	Flexibilty
Lanosterol	A0A482KIA0	0.396	Tail	Flexibilty
Cucurbitadienol	A0A0D3QXY3	1.32471	A ring	Hydrophobicity
Cucurbitadienol	A0A1S3CBF6	1.32471	A ring	Hydrophobicity
Cucurbitadienol	Q6BE24	1.29588	A ring	Hydrophobicity
Cucurbitadienol	A0A097IYL3	1.32471	A ring	Hydrophobicity
Cucurbitadienol	A0A5A4WLU4	1.32471	A ring	Hydrophobicity
Cycloartenol	A0A0B5CXC8	1.26471	A ring	Hydrophobicity
Cycloartenol	A8R7G3	1.23176	A ring	Hydrophobicity
Cycloartenol	Q941S0	1.19588	A ring	Hydrophobicity
Cycloartenol	Q8W3Z4	1.23176	A ring	Hydrophobicity
Cycloartenol	Q8W3Z3	1.26471	A ring	Hydrophobicity
Cycloartenol	Q6QZW7	1.26471	A ring	Hydrophobicity
Cycloartenol	Q6BE25	1.23176	A ring	Hydrophobicity
Cycloartenol	Q8VWY4	1.22353	A ring	Hydrophobicity
Cycloartenol	Q9SXV6	1.26471	A ring	Hydrophobicity
Cycloartenol	A7BJ36	1.23176	A ring	Hydrophobicity
Cycloartenol	E2IUB0	1.26471	A ring	Hydrophobicity
Cycloartenol	Q9SLP9	1.26471	A ring	Hydrophobicity
Cycloartenol	A0A1I9Q605	1.19588	A ring	Hydrophobicity
Cycloartenol	Q2WGL6	1.26471	A ring	Hydrophobicity
Cycloartenol	A0A1L3HE28	1.23176	A ring	Hydrophobicity
Cycloartenol	Q6Z2X6	1.22353	A ring	Hydrophobicity
Cycloartenol	O82139	1.26471	A ring	Hydrophobicity
Cycloartenol	D0G7G5	1.23176	A ring	Hydrophobicity
Cycloartenol	O23909	1.26471	A ring	Hydrophobicity
Cycloartenol	Q2XPU6	1.26471	A ring	Hydrophobicity
Cycloartenol	A7BJ35	1.11588	A ring	Hydrophobicity
Cycloartenol	B1PLH3	1.23176	A ring	Hydrophobicity
Cycloartenol	D6R1X1	1.23176	A ring	Hydrophobicity
Cycloartenol	Q9FQM1	1.23176	A ring	Hydrophobicity
Cycloartenol	A0A2K3E5E9	1.23235	A ring	Hydrophobicity
Cycloartenol	A4VB63	1.23176	A ring	Hydrophobicity
Cycloartenol	A0A482KHM6	1.26471	A ring	Hydrophobicity
Cycloartenol	A0A3S9W0N1	1.26471	A ring	Hydrophobicity
Cycloartenol	A0A5A4WLY7	1.26471	A ring	Hydrophobicity
Cycloartenol	A0A0A1ENJ0	1.23176	A ring	Hydrophobicity
Cycloartenol	A0A6G8MZ72	1.23176	A ring	Hydrophobicity
Cycloartenol	A0A3G9EEY2	1.23176	A ring	Hydrophobicity
Cycloartenol	A9QW75	1.23176	A ring	Hydrophobicity
Cycloartenol	A9QW77	1.26471	A ring	Hydrophobicity
Cycloartenol	A0A6G9RUW7	1.26471	A ring	Hydrophobicity
Cycloartenol	A0A7G1AHR3	1.09412	A ring	Hydrophobicity
Cycloartenol	A0A7G1AJD4	1.23176	A ring	Hydrophobicity
Cycloartenol	A0A2Z2CHQ8	1.23176	A ring	Hydrophobicity
Lanosterol	Q1G1A4	1.17882	A ring	Hydrophobicity
Lanosterol	A0A0D3QY32	1.32471	A ring	Hydrophobicity
Lanosterol	A0A482KIA0	1.14647	A ring	Hydrophobicity
Cucurbitadienol	A0A0D3QXY3	1.2	B ring	Hydrophobicity
Cucurbitadienol	A0A1S3CBF6	1.2	B ring	Hydrophobicity
Cucurbitadienol	Q6BE24	1.2	B ring	Hydrophobicity
Cucurbitadienol	A0A097IYL3	1.2	B ring	Hydrophobicity
Cucurbitadienol	A0A5A4WLU4	1.2	B ring	Hydrophobicity
Cycloartenol	A0A0B5CXC8	1.25833	B ring	Hydrophobicity
Cycloartenol	A8R7G3	1.25833	B ring	Hydrophobicity
Cycloartenol	Q941S0	1.25833	B ring	Hydrophobicity
Cycloartenol	Q8W3Z4	1.25833	B ring	Hydrophobicity
Cycloartenol	Q8W3Z3	1.25833	B ring	Hydrophobicity
Cycloartenol	Q6QZW7	1.25833	B ring	Hydrophobicity
Cycloartenol	Q6BE25	1.25833	B ring	Hydrophobicity
Cycloartenol	Q8VWY4	1.25833	B ring	Hydrophobicity
Cycloartenol	Q9SXV6	1.25833	B ring	Hydrophobicity
Cycloartenol	A7BJ36	1.25833	B ring	Hydrophobicity
Cycloartenol	E2IUB0	1.25833	B ring	Hydrophobicity
Cycloartenol	Q9SLP9	1.40833	B ring	Hydrophobicity
Cycloartenol	A0A1I9Q605	1.25833	B ring	Hydrophobicity
Cycloartenol	Q2WGL6	1.25833	B ring	Hydrophobicity
Cycloartenol	A0A1L3HE28	1.25833	B ring	Hydrophobicity
Cycloartenol	Q6Z2X6	1.25833	B ring	Hydrophobicity
Cycloartenol	O82139	1.25833	B ring	Hydrophobicity
Cycloartenol	D0G7G5	1.25833	B ring	Hydrophobicity
Cycloartenol	O23909	1.25833	B ring	Hydrophobicity
Cycloartenol	Q2XPU6	1.25833	B ring	Hydrophobicity
Cycloartenol	A7BJ35	1.25833	B ring	Hydrophobicity
Cycloartenol	B1PLH3	1.25833	B ring	Hydrophobicity
Cycloartenol	D6R1X1	1.44167	B ring	Hydrophobicity
Cycloartenol	Q9FQM1	1.25833	B ring	Hydrophobicity
Cycloartenol	A0A2K3E5E9	1.25833	B ring	Hydrophobicity
Cycloartenol	A4VB63	1.25833	B ring	Hydrophobicity
Cycloartenol	A0A482KHM6	1.25833	B ring	Hydrophobicity
Cycloartenol	A0A3S9W0N1	1.25833	B ring	Hydrophobicity
Cycloartenol	A0A5A4WLY7	1.25833	B ring	Hydrophobicity
Cycloartenol	A0A0A1ENJ0	1.25833	B ring	Hydrophobicity
Cycloartenol	A0A6G8MZ72	1.25833	B ring	Hydrophobicity
Cycloartenol	A0A3G9EEY2	1.25833	B ring	Hydrophobicity
Cycloartenol	A9QW75	1.25833	B ring	Hydrophobicity
Cycloartenol	A9QW77	1.25833	B ring	Hydrophobicity
Cycloartenol	A0A6G9RUW7	1.25833	B ring	Hydrophobicity
Cycloartenol	A0A7G1AHR3	1.11833	B ring	Hydrophobicity
Cycloartenol	A0A7G1AJD4	1.25833	B ring	Hydrophobicity
Cycloartenol	A0A2Z2CHQ8	1.44167	B ring	Hydrophobicity
Lanosterol	Q1G1A4	1.25833	B ring	Hydrophobicity
Lanosterol	A0A0D3QY32	1.2	B ring	Hydrophobicity
Lanosterol	A0A482KIA0	1.25833	B ring	Hydrophobicity
Cucurbitadienol	A0A0D3QXY3	1.1125	C ring	Hydrophobicity
Cucurbitadienol	A0A1S3CBF6	1.1125	C ring	Hydrophobicity
Cucurbitadienol	Q6BE24	1.1125	C ring	Hydrophobicity
Cucurbitadienol	A0A097IYL3	1.1125	C ring	Hydrophobicity
Cucurbitadienol	A0A5A4WLU4	1.1125	C ring	Hydrophobicity
Cycloartenol	A0A0B5CXC8	1.19875	C ring	Hydrophobicity
Cycloartenol	A8R7G3	1.19875	C ring	Hydrophobicity
Cycloartenol	Q941S0	1.19875	C ring	Hydrophobicity
Cycloartenol	Q8W3Z4	1.19875	C ring	Hydrophobicity
Cycloartenol	Q8W3Z3	1.19875	C ring	Hydrophobicity
Cycloartenol	Q6QZW7	1.19875	C ring	Hydrophobicity
Cycloartenol	Q6BE25	1.19875	C ring	Hydrophobicity
Cycloartenol	Q8VWY4	1.19875	C ring	Hydrophobicity
Cycloartenol	Q9SXV6	1.19875	C ring	Hydrophobicity
Cycloartenol	A7BJ36	1.0575	C ring	Hydrophobicity
Cycloartenol	E2IUB0	1.19875	C ring	Hydrophobicity
Cycloartenol	Q9SLP9	1.19875	C ring	Hydrophobicity
Cycloartenol	A0A1I9Q605	1.19875	C ring	Hydrophobicity
Cycloartenol	Q2WGL6	1.19875	C ring	Hydrophobicity
Cycloartenol	A0A1L3HE28	1.19875	C ring	Hydrophobicity
Cycloartenol	Q6Z2X6	1.19875	C ring	Hydrophobicity
Cycloartenol	O82139	1.24875	C ring	Hydrophobicity
Cycloartenol	D0G7G5	1.19875	C ring	Hydrophobicity
Cycloartenol	O23909	1.19875	C ring	Hydrophobicity
Cycloartenol	Q2XPU6	1.19875	C ring	Hydrophobicity
Cycloartenol	A7BJ35	1.19875	C ring	Hydrophobicity
Cycloartenol	B1PLH3	1.19875	C ring	Hydrophobicity
Cycloartenol	D6R1X1	1.19875	C ring	Hydrophobicity
Cycloartenol	Q9FQM1	1.19875	C ring	Hydrophobicity
Cycloartenol	A0A2K3E5E9	1.19875	C ring	Hydrophobicity
Cycloartenol	A4VB63	1.19875	C ring	Hydrophobicity
Cycloartenol	A0A482KHM6	1.19875	C ring	Hydrophobicity
Cycloartenol	A0A3S9W0N1	1.19875	C ring	Hydrophobicity
Cycloartenol	A0A5A4WLY7	1.19875	C ring	Hydrophobicity
Cycloartenol	A0A0A1ENJ0	1.19875	C ring	Hydrophobicity
Cycloartenol	A0A6G8MZ72	1.19875	C ring	Hydrophobicity
Cycloartenol	A0A3G9EEY2	1.19875	C ring	Hydrophobicity
Cycloartenol	A9QW75	1.19875	C ring	Hydrophobicity
Cycloartenol	A9QW77	1.19875	C ring	Hydrophobicity
Cycloartenol	A0A6G9RUW7	1.19875	C ring	Hydrophobicity
Cycloartenol	A0A7G1AHR3	1.33875	C ring	Hydrophobicity
Cycloartenol	A0A7G1AJD4	1.19875	C ring	Hydrophobicity
Cycloartenol	A0A2Z2CHQ8	1.19875	C ring	Hydrophobicity
Lanosterol	Q1G1A4	1.19875	C ring	Hydrophobicity
Lanosterol	A0A0D3QY32	1.1125	C ring	Hydrophobicity
Lanosterol	A0A482KIA0	1.1125	C ring	Hydrophobicity
Cucurbitadienol	A0A0D3QXY3	1.00857	D ring	Hydrophobicity
Cucurbitadienol	A0A1S3CBF6	1.00857	D ring	Hydrophobicity
Cucurbitadienol	Q6BE24	1.00857	D ring	Hydrophobicity
Cucurbitadienol	A0A097IYL3	1.00857	D ring	Hydrophobicity
Cucurbitadienol	A0A5A4WLU4	1.00857	D ring	Hydrophobicity
Cycloartenol	A0A0B5CXC8	1.00857	D ring	Hydrophobicity
Cycloartenol	A8R7G3	1.00857	D ring	Hydrophobicity
Cycloartenol	Q941S0	1.00857	D ring	Hydrophobicity
Cycloartenol	Q8W3Z4	1.00857	D ring	Hydrophobicity
Cycloartenol	Q8W3Z3	1.00857	D ring	Hydrophobicity
Cycloartenol	Q6QZW7	1.00857	D ring	Hydrophobicity
Cycloartenol	Q6BE25	1.00857	D ring	Hydrophobicity
Cycloartenol	Q8VWY4	1.00857	D ring	Hydrophobicity
Cycloartenol	Q9SXV6	1.00857	D ring	Hydrophobicity
Cycloartenol	A7BJ36	1.00857	D ring	Hydrophobicity
Cycloartenol	E2IUB0	1.00857	D ring	Hydrophobicity
Cycloartenol	Q9SLP9	1.00857	D ring	Hydrophobicity
Cycloartenol	A0A1I9Q605	1.00857	D ring	Hydrophobicity
Cycloartenol	Q2WGL6	1.00857	D ring	Hydrophobicity
Cycloartenol	A0A1L3HE28	1.00857	D ring	Hydrophobicity
Cycloartenol	Q6Z2X6	1.00857	D ring	Hydrophobicity
Cycloartenol	O82139	0.941429	D ring	Hydrophobicity
Cycloartenol	D0G7G5	1.00857	D ring	Hydrophobicity
Cycloartenol	O23909	1.00857	D ring	Hydrophobicity
Cycloartenol	Q2XPU6	1.00857	D ring	Hydrophobicity
Cycloartenol	A7BJ35	1.00857	D ring	Hydrophobicity
Cycloartenol	B1PLH3	1.00857	D ring	Hydrophobicity
Cycloartenol	D6R1X1	1.00857	D ring	Hydrophobicity
Cycloartenol	Q9FQM1	1.00857	D ring	Hydrophobicity
Cycloartenol	A0A2K3E5E9	1.00857	D ring	Hydrophobicity
Cycloartenol	A4VB63	1.00857	D ring	Hydrophobicity
Cycloartenol	A0A482KHM6	1.00857	D ring	Hydrophobicity
Cycloartenol	A0A3S9W0N1	1.00857	D ring	Hydrophobicity
Cycloartenol	A0A5A4WLY7	1.00857	D ring	Hydrophobicity
Cycloartenol	A0A0A1ENJ0	1.00857	D ring	Hydrophobicity
Cycloartenol	A0A6G8MZ72	1.00857	D ring	Hydrophobicity
Cycloartenol	A0A3G9EEY2	1.00857	D ring	Hydrophobicity
Cycloartenol	A9QW75	1.00857	D ring	Hydrophobicity
Cycloartenol	A9QW77	1.00857	D ring	Hydrophobicity
Cycloartenol	A0A6G9RUW7	1.00857	D ring	Hydrophobicity
Cycloartenol	A0A7G1AHR3	0.814286	D ring	Hydrophobicity
Cycloartenol	A0A7G1AJD4	1.00857	D ring	Hydrophobicity
Cycloartenol	A0A2Z2CHQ8	1.00857	D ring	Hydrophobicity
Lanosterol	Q1G1A4	1.00857	D ring	Hydrophobicity
Lanosterol	A0A0D3QY32	1.00857	D ring	Hydrophobicity
Lanosterol	A0A482KIA0	1.00857	D ring	Hydrophobicity
Cucurbitadienol	A0A0D3QXY3	1.315	Tail	Hydrophobicity
Cucurbitadienol	A0A1S3CBF6	1.315	Tail	Hydrophobicity
Cucurbitadienol	Q6BE24	1.315	Tail	Hydrophobicity
Cucurbitadienol	A0A097IYL3	1.315	Tail	Hydrophobicity
Cucurbitadienol	A0A5A4WLU4	1.315	Tail	Hydrophobicity
Cycloartenol	A0A0B5CXC8	1.315	Tail	Hydrophobicity
Cycloartenol	A8R7G3	1.47333	Tail	Hydrophobicity
Cycloartenol	Q941S0	1.315	Tail	Hydrophobicity
Cycloartenol	Q8W3Z4	1.315	Tail	Hydrophobicity
Cycloartenol	Q8W3Z3	1.49583	Tail	Hydrophobicity
Cycloartenol	Q6QZW7	1.315	Tail	Hydrophobicity
Cycloartenol	Q6BE25	1.315	Tail	Hydrophobicity
Cycloartenol	Q8VWY4	1.315	Tail	Hydrophobicity
Cycloartenol	Q9SXV6	1.315	Tail	Hydrophobicity
Cycloartenol	A7BJ36	1.315	Tail	Hydrophobicity
Cycloartenol	E2IUB0	1.315	Tail	Hydrophobicity
Cycloartenol	Q9SLP9	1.315	Tail	Hydrophobicity
Cycloartenol	A0A1I9Q605	1.31417	Tail	Hydrophobicity
Cycloartenol	Q2WGL6	1.315	Tail	Hydrophobicity
Cycloartenol	A0A1L3HE28	1.315	Tail	Hydrophobicity
Cycloartenol	Q6Z2X6	1.315	Tail	Hydrophobicity
Cycloartenol	O82139	1.315	Tail	Hydrophobicity
Cycloartenol	D0G7G5	1.47333	Tail	Hydrophobicity
Cycloartenol	O23909	1.315	Tail	Hydrophobicity
Cycloartenol	Q2XPU6	1.315	Tail	Hydrophobicity
Cycloartenol	A7BJ35	1.315	Tail	Hydrophobicity
Cycloartenol	B1PLH3	1.315	Tail	Hydrophobicity
Cycloartenol	D6R1X1	1.315	Tail	Hydrophobicity
Cycloartenol	Q9FQM1	1.47333	Tail	Hydrophobicity
Cycloartenol	A0A2K3E5E9	1.315	Tail	Hydrophobicity
Cycloartenol	A4VB63	1.315	Tail	Hydrophobicity
Cycloartenol	A0A482KHM6	1.315	Tail	Hydrophobicity
Cycloartenol	A0A3S9W0N1	1.315	Tail	Hydrophobicity
Cycloartenol	A0A5A4WLY7	1.315	Tail	Hydrophobicity
Cycloartenol	A0A0A1ENJ0	1.315	Tail	Hydrophobicity
Cycloartenol	A0A6G8MZ72	1.315	Tail	Hydrophobicity
Cycloartenol	A0A3G9EEY2	1.47333	Tail	Hydrophobicity
Cycloartenol	A9QW75	1.315	Tail	Hydrophobicity
Cycloartenol	A9QW77	1.315	Tail	Hydrophobicity
Cycloartenol	A0A6G9RUW7	1.315	Tail	Hydrophobicity
Cycloartenol	A0A7G1AHR3	1.09167	Tail	Hydrophobicity
Cycloartenol	A0A7G1AJD4	1.315	Tail	Hydrophobicity
Cycloartenol	A0A2Z2CHQ8	1.315	Tail	Hydrophobicity
Lanosterol	Q1G1A4	1.47333	Tail	Hydrophobicity
Lanosterol	A0A0D3QY32	1.315	Tail	Hydrophobicity
Lanosterol	A0A482KIA0	1.47333	Tail	Hydrophobicity
Cucurbitadienol	A0A0D3QXY3	91.4706	A ring	Volume
Cucurbitadienol	A0A1S3CBF6	91.4706	A ring	Volume
Cucurbitadienol	Q6BE24	90.2353	A ring	Volume
Cucurbitadienol	A0A097IYL3	91.4706	A ring	Volume
Cucurbitadienol	A0A5A4WLU4	91.4706	A ring	Volume
Cycloartenol	A0A0B5CXC8	91.8235	A ring	Volume
Cycloartenol	A8R7G3	91.8824	A ring	Volume
Cycloartenol	Q941S0	95.0588	A ring	Volume
Cycloartenol	Q8W3Z4	91.8824	A ring	Volume
Cycloartenol	Q8W3Z3	91.8235	A ring	Volume
Cycloartenol	Q6QZW7	91.8235	A ring	Volume
Cycloartenol	Q6BE25	91.8824	A ring	Volume
Cycloartenol	Q8VWY4	94.9412	A ring	Volume
Cycloartenol	Q9SXV6	91.8235	A ring	Volume
Cycloartenol	A7BJ36	91.8824	A ring	Volume
Cycloartenol	E2IUB0	91.8235	A ring	Volume
Cycloartenol	Q9SLP9	91.8235	A ring	Volume
Cycloartenol	A0A1I9Q605	95.0588	A ring	Volume
Cycloartenol	Q2WGL6	91.8235	A ring	Volume
Cycloartenol	A0A1L3HE28	91.8824	A ring	Volume
Cycloartenol	Q6Z2X6	94.9412	A ring	Volume
Cycloartenol	O82139	91.8235	A ring	Volume
Cycloartenol	D0G7G5	91.8824	A ring	Volume
Cycloartenol	O23909	91.8235	A ring	Volume
Cycloartenol	Q2XPU6	91.8235	A ring	Volume
Cycloartenol	A7BJ35	86	A ring	Volume
Cycloartenol	B1PLH3	91.8824	A ring	Volume
Cycloartenol	D6R1X1	91.8824	A ring	Volume
Cycloartenol	Q9FQM1	91.8824	A ring	Volume
Cycloartenol	A0A2K3E5E9	93.2941	A ring	Volume
Cycloartenol	A4VB63	91.8824	A ring	Volume
Cycloartenol	A0A482KHM6	91.8235	A ring	Volume
Cycloartenol	A0A3S9W0N1	91.8235	A ring	Volume
Cycloartenol	A0A5A4WLY7	91.8235	A ring	Volume
Cycloartenol	A0A0A1ENJ0	91.8824	A ring	Volume
Cycloartenol	A0A6G8MZ72	91.8824	A ring	Volume
Cycloartenol	A0A3G9EEY2	91.8824	A ring	Volume
Cycloartenol	A9QW75	91.8824	A ring	Volume
Cycloartenol	A9QW77	91.8235	A ring	Volume
Cycloartenol	A0A6G9RUW7	91.8235	A ring	Volume
Cycloartenol	A0A7G1AHR3	89.4118	A ring	Volume
Cycloartenol	A0A7G1AJD4	91.8824	A ring	Volume
Cycloartenol	A0A2Z2CHQ8	91.8824	A ring	Volume
Lanosterol	Q1G1A4	88.5882	A ring	Volume
Lanosterol	A0A0D3QY32	91.4706	A ring	Volume
Lanosterol	A0A482KIA0	90.0588	A ring	Volume
Cucurbitadienol	A0A0D3QXY3	92.5	B ring	Volume
Cucurbitadienol	A0A1S3CBF6	92.5	B ring	Volume
Cucurbitadienol	Q6BE24	92.5	B ring	Volume
Cucurbitadienol	A0A097IYL3	92.5	B ring	Volume
Cucurbitadienol	A0A5A4WLU4	92.5	B ring	Volume
Cycloartenol	A0A0B5CXC8	96.6667	B ring	Volume
Cycloartenol	A8R7G3	91.8333	B ring	Volume
Cycloartenol	Q941S0	91.8333	B ring	Volume
Cycloartenol	Q8W3Z4	91.8333	B ring	Volume
Cycloartenol	Q8W3Z3	96.6667	B ring	Volume
Cycloartenol	Q6QZW7	96.6667	B ring	Volume
Cycloartenol	Q6BE25	91.8333	B ring	Volume
Cycloartenol	Q8VWY4	91.8333	B ring	Volume
Cycloartenol	Q9SXV6	96.6667	B ring	Volume
Cycloartenol	A7BJ36	91.8333	B ring	Volume
Cycloartenol	E2IUB0	91.8333	B ring	Volume
Cycloartenol	Q9SLP9	96.3333	B ring	Volume
Cycloartenol	A0A1I9Q605	91.8333	B ring	Volume
Cycloartenol	Q2WGL6	96.6667	B ring	Volume
Cycloartenol	A0A1L3HE28	91.8333	B ring	Volume
Cycloartenol	Q6Z2X6	91.8333	B ring	Volume
Cycloartenol	O82139	96.6667	B ring	Volume
Cycloartenol	D0G7G5	91.8333	B ring	Volume
Cycloartenol	O23909	96.6667	B ring	Volume
Cycloartenol	Q2XPU6	96.6667	B ring	Volume
Cycloartenol	A7BJ35	91.8333	B ring	Volume
Cycloartenol	B1PLH3	91.8333	B ring	Volume
Cycloartenol	D6R1X1	106.333	B ring	Volume
Cycloartenol	Q9FQM1	91.8333	B ring	Volume
Cycloartenol	A0A2K3E5E9	96.6667	B ring	Volume
Cycloartenol	A4VB63	91.8333	B ring	Volume
Cycloartenol	A0A482KHM6	91.8333	B ring	Volume
Cycloartenol	A0A3S9W0N1	96.6667	B ring	Volume
Cycloartenol	A0A5A4WLY7	91.8333	B ring	Volume
Cycloartenol	A0A0A1ENJ0	91.8333	B ring	Volume
Cycloartenol	A0A6G8MZ72	91.8333	B ring	Volume
Cycloartenol	A0A3G9EEY2	91.8333	B ring	Volume
Cycloartenol	A9QW75	91.8333	B ring	Volume
Cycloartenol	A9QW77	96.6667	B ring	Volume
Cycloartenol	A0A6G9RUW7	96.6667	B ring	Volume
Cycloartenol	A0A7G1AHR3	87.3333	B ring	Volume
Cycloartenol	A0A7G1AJD4	91.8333	B ring	Volume
Cycloartenol	A0A2Z2CHQ8	106.333	B ring	Volume
Lanosterol	Q1G1A4	91.8333	B ring	Volume
Lanosterol	A0A0D3QY32	92.5	B ring	Volume
Lanosterol	A0A482KIA0	91.8333	B ring	Volume
Cucurbitadienol	A0A0D3QXY3	86.25	C ring	Volume
Cucurbitadienol	A0A1S3CBF6	86.25	C ring	Volume
Cucurbitadienol	Q6BE24	86.25	C ring	Volume
Cucurbitadienol	A0A097IYL3	86.25	C ring	Volume
Cucurbitadienol	A0A5A4WLU4	86.25	C ring	Volume
Cycloartenol	A0A0B5CXC8	86.25	C ring	Volume
Cycloartenol	A8R7G3	86.25	C ring	Volume
Cycloartenol	Q941S0	86.25	C ring	Volume
Cycloartenol	Q8W3Z4	86.25	C ring	Volume
Cycloartenol	Q8W3Z3	86.25	C ring	Volume
Cycloartenol	Q6QZW7	86.25	C ring	Volume
Cycloartenol	Q6BE25	86.25	C ring	Volume
Cycloartenol	Q8VWY4	86.25	C ring	Volume
Cycloartenol	Q9SXV6	86.25	C ring	Volume
Cycloartenol	A7BJ36	80.75	C ring	Volume
Cycloartenol	E2IUB0	86.25	C ring	Volume
Cycloartenol	Q9SLP9	86.25	C ring	Volume
Cycloartenol	A0A1I9Q605	86.25	C ring	Volume
Cycloartenol	Q2WGL6	86.25	C ring	Volume
Cycloartenol	A0A1L3HE28	86.25	C ring	Volume
Cycloartenol	Q6Z2X6	86.25	C ring	Volume
Cycloartenol	O82139	86	C ring	Volume
Cycloartenol	D0G7G5	86.25	C ring	Volume
Cycloartenol	O23909	86.25	C ring	Volume
Cycloartenol	Q2XPU6	86.25	C ring	Volume
Cycloartenol	A7BJ35	86.25	C ring	Volume
Cycloartenol	B1PLH3	86.25	C ring	Volume
Cycloartenol	D6R1X1	86.25	C ring	Volume
Cycloartenol	Q9FQM1	86.25	C ring	Volume
Cycloartenol	A0A2K3E5E9	86.25	C ring	Volume
Cycloartenol	A4VB63	86.25	C ring	Volume
Cycloartenol	A0A482KHM6	86.25	C ring	Volume
Cycloartenol	A0A3S9W0N1	86.25	C ring	Volume
Cycloartenol	A0A5A4WLY7	86.25	C ring	Volume
Cycloartenol	A0A0A1ENJ0	86.25	C ring	Volume
Cycloartenol	A0A6G8MZ72	86.25	C ring	Volume
Cycloartenol	A0A3G9EEY2	86.25	C ring	Volume
Cycloartenol	A9QW75	86.25	C ring	Volume
Cycloartenol	A9QW77	86.25	C ring	Volume
Cycloartenol	A0A6G9RUW7	86.25	C ring	Volume
Cycloartenol	A0A7G1AHR3	92.375	C ring	Volume
Cycloartenol	A0A7G1AJD4	86.25	C ring	Volume
Cycloartenol	A0A2Z2CHQ8	86.25	C ring	Volume
Lanosterol	Q1G1A4	86.25	C ring	Volume
Lanosterol	A0A0D3QY32	86.25	C ring	Volume
Lanosterol	A0A482KIA0	86.25	C ring	Volume
Cucurbitadienol	A0A0D3QXY3	50.7857	D ring	Volume
Cucurbitadienol	A0A1S3CBF6	50.7857	D ring	Volume
Cucurbitadienol	Q6BE24	50.7857	D ring	Volume
Cucurbitadienol	A0A097IYL3	50.7857	D ring	Volume
Cucurbitadienol	A0A5A4WLU4	50.7857	D ring	Volume
Cycloartenol	A0A0B5CXC8	50.7857	D ring	Volume
Cycloartenol	A8R7G3	50.7857	D ring	Volume
Cycloartenol	Q941S0	50.7857	D ring	Volume
Cycloartenol	Q8W3Z4	50.7857	D ring	Volume
Cycloartenol	Q8W3Z3	50.7857	D ring	Volume
Cycloartenol	Q6QZW7	50.7857	D ring	Volume
Cycloartenol	Q6BE25	50.7857	D ring	Volume
Cycloartenol	Q8VWY4	50.7857	D ring	Volume
Cycloartenol	Q9SXV6	50.7857	D ring	Volume
Cycloartenol	A7BJ36	50.7857	D ring	Volume
Cycloartenol	E2IUB0	50.7857	D ring	Volume
Cycloartenol	Q9SLP9	50.7857	D ring	Volume
Cycloartenol	A0A1I9Q605	50.7857	D ring	Volume
Cycloartenol	Q2WGL6	50.7857	D ring	Volume
Cycloartenol	A0A1L3HE28	50.7857	D ring	Volume
Cycloartenol	Q6Z2X6	50.7857	D ring	Volume
Cycloartenol	O82139	60.6429	D ring	Volume
Cycloartenol	D0G7G5	50.7857	D ring	Volume
Cycloartenol	O23909	50.7857	D ring	Volume
Cycloartenol	Q2XPU6	50.7857	D ring	Volume
Cycloartenol	A7BJ35	50.7857	D ring	Volume
Cycloartenol	B1PLH3	50.7857	D ring	Volume
Cycloartenol	D6R1X1	50.7857	D ring	Volume
Cycloartenol	Q9FQM1	50.7857	D ring	Volume
Cycloartenol	A0A2K3E5E9	50.7857	D ring	Volume
Cycloartenol	A4VB63	50.7857	D ring	Volume
Cycloartenol	A0A482KHM6	50.7857	D ring	Volume
Cycloartenol	A0A3S9W0N1	50.7857	D ring	Volume
Cycloartenol	A0A5A4WLY7	50.7857	D ring	Volume
Cycloartenol	A0A0A1ENJ0	50.7857	D ring	Volume
Cycloartenol	A0A6G8MZ72	50.7857	D ring	Volume
Cycloartenol	A0A3G9EEY2	50.7857	D ring	Volume
Cycloartenol	A9QW75	50.7857	D ring	Volume
Cycloartenol	A9QW77	50.7857	D ring	Volume
Cycloartenol	A0A6G9RUW7	50.7857	D ring	Volume
Cycloartenol	A0A7G1AHR3	51.0714	D ring	Volume
Cycloartenol	A0A7G1AJD4	50.7857	D ring	Volume
Cycloartenol	A0A2Z2CHQ8	50.7857	D ring	Volume
Lanosterol	Q1G1A4	50.7857	D ring	Volume
Lanosterol	A0A0D3QY32	50.7857	D ring	Volume
Lanosterol	A0A482KIA0	50.7857	D ring	Volume
Cucurbitadienol	A0A0D3QXY3	109.5	Tail	Volume
Cucurbitadienol	A0A1S3CBF6	109.5	Tail	Volume
Cucurbitadienol	Q6BE24	109.5	Tail	Volume
Cucurbitadienol	A0A097IYL3	109.5	Tail	Volume
Cucurbitadienol	A0A5A4WLU4	109.5	Tail	Volume
Cycloartenol	A0A0B5CXC8	109.5	Tail	Volume
Cycloartenol	A8R7G3	107.125	Tail	Volume
Cycloartenol	Q941S0	109.5	Tail	Volume
Cycloartenol	Q8W3Z4	109.5	Tail	Volume
Cycloartenol	Q8W3Z3	113.667	Tail	Volume
Cycloartenol	Q6QZW7	109.5	Tail	Volume
Cycloartenol	Q6BE25	109.5	Tail	Volume
Cycloartenol	Q8VWY4	109.5	Tail	Volume
Cycloartenol	Q9SXV6	109.5	Tail	Volume
Cycloartenol	A7BJ36	109.5	Tail	Volume
Cycloartenol	E2IUB0	109.5	Tail	Volume
Cycloartenol	Q9SLP9	109.5	Tail	Volume
Cycloartenol	A0A1I9Q605	100.833	Tail	Volume
Cycloartenol	Q2WGL6	109.5	Tail	Volume
Cycloartenol	A0A1L3HE28	109.5	Tail	Volume
Cycloartenol	Q6Z2X6	109.5	Tail	Volume
Cycloartenol	O82139	109.5	Tail	Volume
Cycloartenol	D0G7G5	107.125	Tail	Volume
Cycloartenol	O23909	109.5	Tail	Volume
Cycloartenol	Q2XPU6	109.5	Tail	Volume
Cycloartenol	A7BJ35	109.5	Tail	Volume
Cycloartenol	B1PLH3	109.5	Tail	Volume
Cycloartenol	D6R1X1	109.5	Tail	Volume
Cycloartenol	Q9FQM1	107.125	Tail	Volume
Cycloartenol	A0A2K3E5E9	109.5	Tail	Volume
Cycloartenol	A4VB63	109.5	Tail	Volume
Cycloartenol	A0A482KHM6	109.5	Tail	Volume
Cycloartenol	A0A3S9W0N1	109.5	Tail	Volume
Cycloartenol	A0A5A4WLY7	109.5	Tail	Volume
Cycloartenol	A0A0A1ENJ0	109.5	Tail	Volume
Cycloartenol	A0A6G8MZ72	109.5	Tail	Volume
Cycloartenol	A0A3G9EEY2	107.125	Tail	Volume
Cycloartenol	A9QW75	109.5	Tail	Volume
Cycloartenol	A9QW77	109.5	Tail	Volume
Cycloartenol	A0A6G9RUW7	109.5	Tail	Volume
Cycloartenol	A0A7G1AHR3	90.2917	Tail	Volume
Cycloartenol	A0A7G1AJD4	109.5	Tail	Volume
Cycloartenol	A0A2Z2CHQ8	109.5	Tail	Volume
Lanosterol	Q1G1A4	107.125	Tail	Volume
Lanosterol	A0A0D3QY32	109.5	Tail	Volume
Lanosterol	A0A482KIA0	107.125	Tail	Volume

### Sheet: ANOVA
Supplementary data SX - ANOVA and Tukey HSD statistics for Supplementary Figure 4
Attribute	Ring	section	F	df_scaffold	df_resid	p_overall
flexibility	A Ring	anova	8.14297	2	43	0.00100256
flexibility	B Ring	anova	17.9805	2	43	2.11442e-06
flexibility	C Ring	anova	18.3826	2	43	1.70055e-06
flexibility	D Ring	anova	0.198328	2	43	0.820847
flexibility	Tail	anova	3.51014	2	43	0.0387196
hydrophobicity	A Ring	anova	10.1784	2	43	0.000240454
hydrophobicity	B Ring	anova	4.35878	2	43	0.0188953
hydrophobicity	C Ring	anova	18.538	2	43	1.56413e-06
hydrophobicity	D Ring	anova	0.166228	2	43	0.847395
hydrophobicity	Tail	anova	2.79079	2	43	0.0725157
volume	A Ring	anova	3.12135	2	43	0.0542279
volume	B Ring	anova	0.853461	2	43	0.433026
volume	C Ring	anova	0.000204016	2	43	0.999796
volume	D Ring	anova	0.107079	2	43	0.898694
volume	Tail	anova	0.244614	2	43	0.784089

### Sheet: Group Summary
Attribute	Ring	section	Scaffold	n	mean	sd	se
flexibility	A Ring	group_summary	Cucurbitadienol	5	0.402953	0.00134164	0.0006
flexibility	A Ring	group_summary	Cycloartenol	38	0.414523	0.00603025	0.000978236
flexibility	A Ring	group_summary	Lanosterol	3	0.413647	0.0102658	0.00592699
flexibility	B Ring	group_summary	Cucurbitadienol	5	0.405667	0	0
flexibility	B Ring	group_summary	Cycloartenol	38	0.421908	0.00555314	0.000900839
flexibility	B Ring	group_summary	Lanosterol	3	0.418778	0.0113546	0.00655556
flexibility	C Ring	group_summary	Cucurbitadienol	5	0.406125	0	0
flexibility	C Ring	group_summary	Cycloartenol	38	0.418345	0.00471784	0.000765334
flexibility	C Ring	group_summary	Lanosterol	3	0.410167	0.00700037	0.00404167
flexibility	D Ring	group_summary	Cucurbitadienol	5	0.439143	0	0
flexibility	D Ring	group_summary	Cycloartenol	38	0.440278	0.00499586	0.000810435
flexibility	D Ring	group_summary	Lanosterol	3	0.439143	0	0
flexibility	Tail	group_summary	Cucurbitadienol	5	0.390583	0	0
flexibility	Tail	group_summary	Cycloartenol	38	0.391309	0.00198766	0.000322441
flexibility	Tail	group_summary	Lanosterol	3	0.394194	0.00312731	0.00180556
hydrophobicity	A Ring	group_summary	Cucurbitadienol	5	1.31894	0.0128903	0.00576471
hydrophobicity	A Ring	group_summary	Cycloartenol	38	1.23579	0.0370346	0.0060078
hydrophobicity	A Ring	group_summary	Lanosterol	3	1.21667	0.0949528	0.054821
hydrophobicity	B Ring	group_summary	Cucurbitadienol	5	1.2	0	0
hydrophobicity	B Ring	group_summary	Cycloartenol	38	1.26825	0.0534205	0.00866594
hydrophobicity	B Ring	group_summary	Lanosterol	3	1.23889	0.0336788	0.0194444
hydrophobicity	C Ring	group_summary	Cucurbitadienol	5	1.1125	0	0
hydrophobicity	C Ring	group_summary	Cycloartenol	38	1.20003	0.0336874	0.00546481
hydrophobicity	C Ring	group_summary	Lanosterol	3	1.14125	0.0497965	0.02875
hydrophobicity	D Ring	group_summary	Cucurbitadienol	5	1.00857	0	0
hydrophobicity	D Ring	group_summary	Cycloartenol	38	1.00169	0.0330669	0.00536416
hydrophobicity	D Ring	group_summary	Lanosterol	3	1.00857	0	0
hydrophobicity	Tail	group_summary	Cucurbitadienol	5	1.315	0	0
hydrophobicity	Tail	group_summary	Cycloartenol	38	1.33053	0.0685164	0.0111148
hydrophobicity	Tail	group_summary	Lanosterol	3	1.42056	0.0914138	0.0527778
volume	A Ring	group_summary	Cucurbitadienol	5	91.2235	0.55244	0.247059
volume	A Ring	group_summary	Cycloartenol	38	92.0046	1.48028	0.240133
volume	A Ring	group_summary	Lanosterol	3	90.0392	1.44128	0.832121
volume	B Ring	group_summary	Cucurbitadienol	5	92.5	0	0
volume	B Ring	group_summary	Cycloartenol	38	94.1228	3.82788	0.620964
volume	B Ring	group_summary	Lanosterol	3	92.0556	0.3849	0.222222
volume	C Ring	group_summary	Cucurbitadienol	5	86.25	0	0
volume	C Ring	group_summary	Cycloartenol	38	86.2599	1.35392	0.219634
volume	C Ring	group_summary	Lanosterol	3	86.25	0	0
volume	D Ring	group_summary	Cucurbitadienol	5	50.7857	0	0
volume	D Ring	group_summary	Cycloartenol	38	51.0526	1.59846	0.259304
volume	D Ring	group_summary	Lanosterol	3	50.7857	0	0
volume	Tail	group_summary	Cucurbitadienol	5	109.5	0	0
volume	Tail	group_summary	Cycloartenol	38	108.626	3.50665	0.568854
volume	Tail	group_summary	Lanosterol	3	107.917	1.37121	0.791667

### Sheet: Tukey HSD
Attribute	Ring	section	Scaffold	group1	group2	diff	lwr	upr	p_adj
flexibility	A Ring	tukey_pairwise	NA	Cycloartenol	Cucurbitadienol	0.0115703	0.00460702	0.0185335	0.000636024
flexibility	A Ring	tukey_pairwise	NA	Lanosterol	Cucurbitadienol	0.0106941	4.69294e-06	0.0213835	0.0498784
flexibility	A Ring	tukey_pairwise	NA	Lanosterol	Cycloartenol	-0.000876161	-0.00965414	0.00790182	0.96818
flexibility	B Ring	tukey_pairwise	NA	Cycloartenol	Cucurbitadienol	0.0162412	0.00965472	0.0228277	1.13783e-06
flexibility	B Ring	tukey_pairwise	NA	Lanosterol	Cucurbitadienol	0.0131111	0.00300005	0.0232222	0.00823412
flexibility	B Ring	tukey_pairwise	NA	Lanosterol	Cycloartenol	-0.00313012	-0.0114332	0.00517292	0.633816
flexibility	C Ring	tukey_pairwise	NA	Cycloartenol	Cucurbitadienol	0.0122204	0.00687435	0.0175664	4.87848e-06
flexibility	C Ring	tukey_pairwise	NA	Lanosterol	Cucurbitadienol	0.00404167	-0.00416514	0.0122485	0.462297
flexibility	C Ring	tukey_pairwise	NA	Lanosterol	Cycloartenol	-0.00817873	-0.014918	-0.00143943	0.0140591
flexibility	D Ring	tukey_pairwise	NA	Cycloartenol	Cucurbitadienol	0.00113534	-0.00421625	0.00648692	0.864472
flexibility	D Ring	tukey_pairwise	NA	Lanosterol	Cucurbitadienol	-4.996e-16	-0.00821532	0.00821532	1
flexibility	D Ring	tukey_pairwise	NA	Lanosterol	Cycloartenol	-0.00113534	-0.00788162	0.00561094	0.912307
flexibility	Tail	tukey_pairwise	NA	Cycloartenol	Cucurbitadienol	0.000725877	-0.0015413	0.00299305	0.718899
flexibility	Tail	tukey_pairwise	NA	Lanosterol	Cucurbitadienol	0.00361111	0.000130732	0.00709149	0.0404869
flexibility	Tail	tukey_pairwise	NA	Lanosterol	Cycloartenol	0.00288523	2.72043e-05	0.00574326	0.0474209
hydrophobicity	A Ring	tukey_pairwise	NA	Cycloartenol	Cucurbitadienol	-0.0831517	-0.129559	-0.036744	0.000239204
hydrophobicity	A Ring	tukey_pairwise	NA	Lanosterol	Cucurbitadienol	-0.102275	-0.173516	-0.0310331	0.0032238
hydrophobicity	A Ring	tukey_pairwise	NA	Lanosterol	Cycloartenol	-0.0191228	-0.0776251	0.0393794	0.709019
hydrophobicity	B Ring	tukey_pairwise	NA	Cycloartenol	Cucurbitadienol	0.0682456	0.0104099	0.126081	0.0173462
hydrophobicity	B Ring	tukey_pairwise	NA	Lanosterol	Cucurbitadienol	0.0388889	-0.0498958	0.127674	0.541742
hydrophobicity	B Ring	tukey_pairwise	NA	Lanosterol	Cycloartenol	-0.0293567	-0.102265	0.0435518	0.594931
hydrophobicity	C Ring	tukey_pairwise	NA	Cycloartenol	Cucurbitadienol	0.0875329	0.0493752	0.125691	4.57012e-06
hydrophobicity	C Ring	tukey_pairwise	NA	Lanosterol	Cucurbitadienol	0.02875	-0.0298266	0.0873266	0.464664
hydrophobicity	C Ring	tukey_pairwise	NA	Lanosterol	Cycloartenol	-0.0587829	-0.106885	-0.0106808	0.0133274
hydrophobicity	D Ring	tukey_pairwise	NA	Cycloartenol	Cucurbitadienol	-0.0068797	-0.0423011	0.0285417	0.885022
hydrophobicity	D Ring	tukey_pairwise	NA	Lanosterol	Cucurbitadienol	-2.22045e-16	-0.0543761	0.0543761	1
hydrophobicity	D Ring	tukey_pairwise	NA	Lanosterol	Cycloartenol	0.0068797	-0.037773	0.0515324	0.925931
hydrophobicity	Tail	tukey_pairwise	NA	Cycloartenol	Cucurbitadienol	0.0155263	-0.0613187	0.0923714	0.876215
hydrophobicity	Tail	tukey_pairwise	NA	Lanosterol	Cucurbitadienol	0.105556	-0.0124107	0.223522	0.0875962
hydrophobicity	Tail	tukey_pairwise	NA	Lanosterol	Cycloartenol	0.0900292	-0.00684268	0.186901	0.0732294
volume	A Ring	tukey_pairwise	NA	Cycloartenol	Cucurbitadienol	0.781115	-0.856289	2.41852	0.484388
volume	A Ring	tukey_pairwise	NA	Lanosterol	Cucurbitadienol	-1.18431	-3.69792	1.3293	0.492908
volume	A Ring	tukey_pairwise	NA	Lanosterol	Cycloartenol	-1.96543	-4.02956	0.0987054	0.0648828
volume	B Ring	tukey_pairwise	NA	Cycloartenol	Cucurbitadienol	1.62281	-2.47876	5.72437	0.605524
volume	B Ring	tukey_pairwise	NA	Lanosterol	Cucurbitadienol	-0.444444	-6.74083	5.85195	0.983951
volume	B Ring	tukey_pairwise	NA	Lanosterol	Cycloartenol	-2.06725	-7.23774	3.10324	0.599222
volume	C Ring	tukey_pairwise	NA	Cycloartenol	Cucurbitadienol	0.00986842	-1.44045	1.46019	0.99985
volume	C Ring	tukey_pairwise	NA	Lanosterol	Cucurbitadienol	-1.13687e-13	-2.22642	2.22642	1
volume	C Ring	tukey_pairwise	NA	Lanosterol	Cycloartenol	-0.00986842	-1.83817	1.81843	0.999905
volume	D Ring	tukey_pairwise	NA	Cycloartenol	Cucurbitadienol	0.266917	-1.44536	1.97919	0.924249
volume	D Ring	tukey_pairwise	NA	Lanosterol	Cucurbitadienol	6.39488e-14	-2.62855	2.62855	1
volume	D Ring	tukey_pairwise	NA	Lanosterol	Cycloartenol	-0.266917	-2.42544	1.8916	0.951601
volume	Tail	tukey_pairwise	NA	Cycloartenol	Cucurbitadienol	-0.873904	-4.64574	2.89793	0.840658
volume	Tail	tukey_pairwise	NA	Lanosterol	Cucurbitadienol	-1.58333	-7.37354	4.20688	0.785584
volume	Tail	tukey_pairwise	NA	Lanosterol	Cycloartenol	-0.70943	-5.46425	4.04539	0.930366
